# Chromosome evolution and the genetic basis of agronomically important traits in greater yam

**DOI:** 10.1101/2021.04.14.439117

**Authors:** Jessen V. Bredeson, Jessica B. Lyons, Ibukun O. Oniyinde, Nneka R. Okereke, Olufisayo Kolade, Ikenna Nnabue, Christian O. Nwadili, Eva Hřibová, Matthew Parker, Jeremiah Nwogha, Shengqiang Shu, Joseph Carlson, Robert Kariba, Samuel Muthemba, Katarzyna Knop, Geoffrey J. Barton, Anna V. Sherwood, Antonio Lopez-Montes, Robert Asiedu, Ramni Jamnadass, Alice Muchugi, David Goodstein, Chiedozie N. Egesi, Jonathan Featherston, Asrat Asfaw, Gordon G. Simpson, Jaroslav Doležel, Prasad S. Hendre, Allen Van Deynze, Pullikanti Lava Kumar, Jude E. Obidiegwu, Ranjana Bhattacharjee, Daniel S. Rokhsar

**Author notes:** Corresponding authors: Jude E. Obidiegwu < >, Ranjana Bhattacharjee < >, Daniel S. Rokhsar < >. These authors contributed equally: Jessen V. Bredeson, Jessica B. Lyons.

## Abstract

The nutrient-rich tubers of the greater yam *Dioscorea alata* L. provide food and income security for millions of people around the world. Despite its global importance, however, greater yam remains an “orphan crop.” Here we address this resource gap by presenting a highly-contiguous chromosome-scale genome assembly of greater yam combined with a dense genetic map derived from African breeding populations. The genome sequence reveals an ancient lineage-specific genome duplication, followed by extensive genome-wide reorganization. Using our new genomic tools we find quantitative trait loci for susceptibility to anthracnose, a damaging fungal pathogen of yam, and several tuber quality traits. Genomic analysis of breeding lines reveals both extensive inbreeding as well as regions of extensive heterozygosity that may represent interspecific introgression during domestication. These tools and insights will enable yam breeders to unlock the potential of this staple crop and take full advantage of its adaptability to varied environments.
