## Supplementary Data 4: Delta duplication homoeologous segments for "Chromosome evolution and the genetic basis of agronomically important traits in greater yam"

### Sheet: Sheet 1
A chr	A start position	A end position	B chr	B start position	B end Position	Average Ks	A strand	B strand	Num. collinear genes
Chr1	151195	24403341	Chr11	12277921	19381525	0.978	+	-	89
Chr1	25536133	26869359	Chr11	475250	5191163	0.9401	+	+	36
Chr2	85253	1264795	Chr13	60636	1204474	1.1222	+	+	29
Chr2	1377784	7549633	Chr14	2826929	7118655	0.8839	+	-	9
Chr2	14134677	20741474	Chr14	993674	2766831	0.9514	+	+	33
Chr2	20783833	22601484	Chr14	174436	969816	1.0853	+	-	26
Chr3	102217	6189087	Chr8	17245187	19687046	1.038	+	+	80
Chr3	4379620	21763956	Chr8	11326084	17189531	1.0836	+	-	70
Chr4	47867	802846	Chr14	18294675	18987735	0.8059	+	+	10
Chr4	1011547	6967495	Chr14	10717069	17268964	0.9646	+	-	54
Chr4	20004111	20529043	Chr14	20847822	21127800	1.0408	+	+	17
Chr4	21476200	21719618	Chr14	21193906	21687502	1.0526	+	-	14
Chr4	20669515	21334515	Chr16	2760962	4662585	1.0037	+	+	24
Chr4	21845236	24281112	Chr16	138655	2687062	1.0479	+	+	70
Chr4	5312405	15899947	Chr20	15275797	16435833	1.0263	+	-	38
Chr4	15952241	17605158	Chr20	330084	13167748	1.0418	+	-	18
Chr4	17754237	19014062	Chr20	13410063	15058588	1.0045	+	-	42
Chr4	19113557	19698416	Chr20	16827133	17765273	0.966	+	+	22
Chr5	52964	2317968	Chr10	35504408	37656032	1.0392	+	-	82
Chr5	2364784	6557235	Chr10	33205053	35354105	0.9659	+	-	44
Chr5	20118776	22384736	Chr10	114254	32508291	1.0379	+	-	79
Chr5	25206375	26333518	Chr16	21203309	23332038	0.9791	+	+	21
Chr5	7607730	20564084	Chr17	86892	20787178	1.0308	+	+	164
Chr5	22930755	24264542	Chr18	23734953	25571686	1.0006	+	+	50
Chr5	24277194	25110906	Chr19	1463668	2895986	1.0581	+	-	45
Chr6	16103108	17691616	Chr18	917125	23690602	1.0525	+	+	42
Chr6	17830506	18257432	Chr18	177548	629241	1.0453	+	-	14
Chr6	113772	1317280	Chr19	24054386	25201141	0.8553	+	-	38
Chr6	8565425	10462935	Chr19	21889405	22631544	1.03	+	-	21
Chr6	12310963	16012204	Chr19	22604855	23566944	1.179	+	+	21
Chr7	159078	23956237	Chr12	49070	20082696	0.9645	+	+	209
Chr8	99639	4509611	Chr15	75500	14966238	0.9794	+	+	51
Chr8	19712255	22848740	Chr15	15861514	24017701	1.01	+	+	137
Chr9	327053	16351807	Chr16	5286659	20967515	0.9169	+	+	31
Chr9	19012906	20477161	Chr18	25811229	27415048	1.1158	+	+	50
Chr9	16764037	18983333	Chr19	20004947	21140599	1.1835	+	-	31
Chr13	1885622	4458401	Chr19	18982518	19648848	1.0008	+	-	33
Chr13	18316593	28765178	Chr19	5538801	12658815	0.9661	+	+	9
Chr14	19427656	20825050	Chr19	14347108	18621680	1.1207	+	+	35
