## Supplementary Data 5a: Phenotyping data YAD field for "Chromosome evolution and the genetic basis of agronomically important traits in greater yam"

### Sheet: TDa1401
TDa1401
Sample	Field2017	Field2017scaled	Field2018	Field2018scaled
TDa05/00015	3	3	2.2	2
TDa99/00048	3	3	2	2
TDa1401_1	3.3	3	1.8	2
TDa1401_2	3.3	3	1	2
TDa1401_3	2.9	3	1.9	2
TDa1401_5	3.5	4	2	2
TDa1401_7	3	3	2	2
TDa1401_9	3.2	3	1.6	2
TDa1401_13	3.3	3	2.2	2
TDa1401_14	3.5	4	1.5	2
TDa1401_19	3	4	1.8	2
TDa1401_23	-	-	2	2
TDa1401_24	3.2	3	1.8	2
TDa1401_25	3.2	3	3	3
TDa1401_30	2.8	3	1.7	2
TDa1401_31	2.9	3	1.5	2
TDa1401_32	3	3	1.8	2
TDa1401_33	3.2	3	1.8	2
TDa1401_34	2.8	3	1.5	2
TDa1401_36	3.3	3	-	-
TDa1401_37	3.2	3	2.3	2
TDa1401_39	3.1	3	1	1
TDa1401_41	-	-	-	-
TDa1401_42	3.1	3	2	2
TDa1401_45	3	3	1.5	2
TDa1401_46	3	3	2	2
TDa1401_47	4.7	5	2.7	3
TDa1401_51	2.8	3	1.5	2
TDa1401_54	-	-	-	-
TDa1401_57	3	3	2	2
TDa1401_59	4.5	5	-	-
TDa1401_62	2.7	3	-	-
TDa1401_63	2.9	3	3.2	3
TDa1401_65	2.8	3	1.9	2
TDa1401_68	3	3	1.5	2
TDa1401_70	2.8	3	2	2
TDa1401_71	3.2	3	1.8	2
TDa1401_72	2.8	3	1.5	2
TDa1401_73	3	3	1.5	2
TDa1401_74	3.1	3	1	1
TDa1401_78	3.4	3	1.8	2
TDa1401_82	3	3	1.8	2
TDa1401_83	3.1	3	2	2
TDa1401_105	2	2	-	-
TDa1401_109	3	3	2	2
TDa1401_117	3	3	1.7	2
TDa1401_123	3	3	2	2
TDa1401_125	3.3	3	2.3	2
TDa1401_132	-	-	2	2
TDa1401_137	-	-	-	-
TDa1401_139	3	3	1.5	2
TDa1401_145	-	-	2.3	2
TDa1401_146	3	3	1.8	2
TDa1401_152	3.1	3	2	2
TDa1401_153	-	-	3	3
TDa1401_157	3.4	3	1.7	2
TDa1401_159	-	-	-	-
TDa1401_165	-	-	2	2
TDa1401_168	2.9	3	2.7	2
TDa1401_169	2.9	3	1.8	2
TDa1401_172	3.3	3	3	3
TDa1401_173	-	-	2	2
TDa1401_185	3.3	3	2	2
TDa1401_194	2.5	3	2	2
TDa1401_195	3.4	3	1.7	2
TDa1401_196	3	3	1	2
TDa1401_235	3.2	3	2	2
TDa1401_269	3.3	3	1.7	2
TDa1401_278	-	-	-	-
TDa1401_281	3	3	2	2
TDa1401_326	-	-	-	-
TDa1401_336	3	3	2	2
TDa1401_346	-	-	3	3
TDa1401_354	-	-	1.5	2
TDa1401_369	-	-	1	1
TDa1401_434	2.9	3	1.5	2
TDa1401_438	3.4	3	1	1
TDa1401_451	-	-	-	-
TDa1401_452	-	-	2	2
TDa1401_455	-	-	-	-
TDa1401_467	3.5	4	2	2
TDa1401_474	3.2	3	1.8	2
TDa1401_475	2.8	3	2	2
TDa1401_477	3.1	3	2	2
TDa1401_478	3	3	1.5	2
TDa1401_480	3.2	3	1.8	2
TDa1401_482	2.5	3	2.5	3
TDa1401_483	2.5	3	2	2
TDa1401_494	3.1	3	1.8	2
TDa1401_497	2.9	3	2.2	2
TDa1401_499	3.6	4	2.1	2
TDa1401_502	3.1	3	1.3	1
TDa1401_504	2.9	3	1.7	2
TDa1401_518	2.3	2	1	1
TDa1401_530	4.5	5	-	-
TDa1401_536	3.5	4	-	-
TDa1401_539	2.8	3	1.5	2
TDa1401_545	3	3	1.8	2
TDa1401_555	2.9	3	2	2
TDa1401_563	-	-	-	-
TDa1401_565	3.2	3	2.5	3
TDa1401_569	3	3	1.8	2
TDa1401_570	3	3	1.7	2
TDa1401_573	3.2	3	-	-
TDa1401_580	3.1	3	1.3	1
TDa1401_583	3.3	3	1.8	2
TDa1401_584	2.8	3	1.8	2
TDa1401_585	3	3	4	4
TDa1401_602	3.1	3	1.7	2
TDa1401_603	3.3	3	1.8	2
TDa1401_607	-	-	-	-
TDa1401_622	2.9	3	1.7	2
TDa1401_630	3.2	3	1.7	2
TDa1401_639	3.3	3	2.2	2
TDa1401_643	3.2	3	2	2
TDa1401_646	3.3	3	2.1	2
TDa1401_658	3	3	1	1
TDa1401_663	3.3	3	2.3	2
TDa1401_676	3	3	1	1
TDa1401_691	3	3	1.8	2
TDa1401_692	3.3	3	1.8	2
TDa1401_698	3.5	4	1.5	3
TDa1401_736	-	-	-	-
TDa1401_738	3.1	3	1.5	2
TDa1401_742	3.1	3	2	2
TDa1401_764	4	4	-	-
TDa1401_768	3	3	1.8	2
TDa1401_769	3	3	2.5	3
TDa1401_770	3	3	1.5	2
TDa1401_773	-	-	2	2
TDa1401_778	3.3	3	1.7	2
TDa1401_784	2.8	3	1.7	2
TDa1401_790	3.5	4	2	2
TDa1401_793	3.3	3	1.8	2
TDa1401_795	3	3	2.3	2
TDa1401_801	3	3	2	2
TDa1401_806	3	3	1.8	2
TDa1401_819	3.5	4	1.7	3
TDa1401_831	-	-	-	-
TDa1401_847	3.3	3	1.7	2
TDa1401_865	3	3	1.3	1
TDa1401_871	2.9	3	1.6	2
TDa1401_873	3.1	3	2.5	2
TDa1401_874	3.1	3	1	1
TDa1401_878	2.5	3	3.3	2
TDa1401_880	3	3	1.7	2
TDa1401_881	2.8	3	2.5	2
TDa1401_882	-	-	-	-
TDa1401_883	2.5	3	2	2
TDa1401_884	4	4	1.8	2
TDa1401_885	-	-	2	2
TDa1401_887	3.5	4	1.7	2
TDa1401_889	3.3	3	-	-
TDa1401_896	2.8	3	1.5	2
TDa1401_897	3	3	1.7	2
TDa1401_899	3.3	3	1.7	2
TDa1401_911	3.1	3	2	2
TDa1401_924	3.1	3	3	3
TDa1401_925	3.1	3	4	4
TDa1401_927	3	3	1.7	2
TDa1401_930	5	5	-	-
TDa1401_932	4.7	5	-	-
TDa1401_934	2.8	3	1.7	2
TDa1401_941	3	3	1.7	2
TDa1401_947	-	-	2	2
TDa1401_948	3.2	3	1.7	2
TDa1401_954	2.8	3	2	2
TDa1401_956	3.3	3	1.5	2
TDa1401_957	3.2	3	1.7	2
TDa1401_960	-	-	1	1
TDa1401_964	2.5	3	2	2
TDa1401_966	3.3	3	1	1
TDa1401_971	2.8	3	2	2
TDa1401_978	3	3	1.7	2
TDa1401_981	2.8	3	2	2
TDa1401_984	2.8	3	-	-
TDa1401_987	4	4	1	1
TDa1401_992	2.8	3	2.3	2
TDa1401_994	2.9	3	1.9	2
TDa1401_999	3.6	4	-	-
TDa1401_1000	3.2	3	1.7	2
TDa1401_1001	3.1	3	1.9	2
TDa1401_1002	3.2	3	1.7	2
TDa1401_1003	3	3	1.5	2
TDa1401_1004	3.1	3	2.3	2
TDa1401_1005	3.3	3	1.5	2
TDa1401_1008	3.4	3	1.8	2
TDa1401_1013	3.1	3	1.7	2
TDa1401_1030	3	3	1	1
TDa1401_1036	3	3	3	3
TDa1401_1037	-	-	2	2
TDa1401_1039	5	5	-	-
TDa1401_1047	3	3	1	1
TDa1401_1064	3.5	4	2.5	3
TDa1401_1068	2.5	3	2	2
TDa1401_1069	3	3	1.5	2
TDa1401_1083	3.1	3	1	1
TDa1401_1085	2.8	3	1.3	1
TDa1401_1093	3.4	3	3	3
TDa1401_1131	2.8	3	1.7	2
TDa1401_1132	3.1	3	1.5	2
TDa1401_1145	3.1	3	2	2
TDa1401_1152	3	3	2	2
TDa1401_1159	3.1	3	2.2	2
TDa1401_1238	3	3	2	2
TDa1401_1260	3.1	3	1.5	2
TDa1401_1262	3	3	1.7	2
TDa1401_1278	2	2	3	3
TDa1401_1283	-	-	2	2
TDa1401_1301	2	2	1.5	2
TDa1401_1304	2	2	1	1
TDa1401_1318	3.2	3	1.8	2
TDa1401_1323	3	3	2	2
TDa1401_1340	5	5	-	-
TDa1401_1346	3	3	1.7	2
TDa1401_1354	3.2	3	1.5	2
TDa1401_1369	3	3	1	1

### Sheet: TDa1402
TDa1402
Sample	Field2017	Field2017scaled	Field2018	Field2018scaled
TDa02/00012	2.5	3	2	2
TDa02/00012	2.7	3	1.8	2
TDa05/00015	2.5	3	2.2	2
TDa05/00015	2.5	3	2	2
Progeny-2	3	3	2	2
Progeny-3	3	3	2.5	3
Progeny-4	2.5	3	2	2
Progeny-4	2.7	3	2.2	2
Progeny-5	2.5	3	2.5	3
Progeny-8	4	4	2.5	3
Progeny-14	2.8	3	2	2
Progeny-14	3.5	4	2	2
Progeny-15	2.5	3	2	2
Progeny-15	3.5	4	2	2
Progeny-16	2.5	3	2	2
Progeny-16	-	-	-	-
Progeny-18	2.3	2	2	2
Progeny-18	3	3	2.5	3
Progeny-19	2	2	1.7	2
Progeny-20	2	2	2	2
Progeny-20	2.5	3	2	2
Progeny-23	3	3	2	2
Progeny-23	3.7	4	3.3	3
Progeny-26	2.7	3	2	2
Progeny-26	3	3	2	2
Progeny-27	2	2	-	-
Progeny-31	2.3	2	2	2
Progeny-32	2.2	2	2	2
Progeny-32	3.3	3	2.3	2
Progeny-33	2.8	3	1.7	2
Progeny-33	2.8	3	2.3	2
Progeny-37	2.3	2	2	2
Progeny-37	2.8	3	2.2	2
Progeny-39	2.5	3	1.7	2
Progeny-39	2.8	3	2.2	2
Progeny-40	2.8	3	2	2
Progeny-40	2.8	3	2	2
Progeny-46	3.5	4	2.8	3
Progeny-51	2.5	3	2	2
Progeny-51	2.5	3	2	2
Progeny-53	2.3	2	2	2
Progeny-53	2.5	3	2	2
Progeny-54	2	2	1.3	1
Progeny-54	2.7	3	2.2	2
Progeny-56	2.5	3	2	2
Progeny-56	4	4	2	2
Progeny-59	3	3	2	2
Progeny-59	3	3	2	2
Progeny-67	2.5	3	2	2
Progeny-67	3	3	2	2
Progeny-68	2.3	2	2	2
Progeny-71	2.8	3	2.5	3
Progeny-76	2.5	3	2	2
Progeny-76	2.7	3	2.2	2
Progeny-81	3	3	-	-
Progeny-85	2.5	3	2	2
Progeny-89	3	3	2.5	3
Progeny-94	2.5	3	2	2
Progeny-94	2.7	3	2	2
Progeny-99	2.5	3	2	2
Progeny-99	4	4	2	2
Progeny-102	2	2	2	2
Progeny-102	3	3	2	2
Progeny-103	2.3	2	2	2
Progeny-103	2.7	3	1.8	2
Progeny-108	2.5	3	2	2
Progeny-108	3.3	3	2.5	3
Progeny-111	2.8	3	2.2	2
Progeny-111	3	3	2	2
Progeny-112	3	3	2.3	2
Progeny-113	2.5	3	2	2
Progeny-113	2.5	3	2.2	2
Progeny-115	2.8	3	2	2
Progeny-115	3.3	3	2.2	2
Progeny-119	4	4	-	-
Progeny-120	2.3	2	1.8	2
Progeny-120	2.5	3	1.7	2
Progeny-124	2.8	3	2	2
Progeny-125	2	2	2	2
Progeny-125	3	3	1.5	2
Progeny-127	2.8	3	2	2
Progeny-129	2.5	3	2	2
Progeny-129	2.9	3	2	2
Progeny-130	2.7	3	2	2
Progeny-130	3.1	3	2	2
Progeny-131	2.5	3	2	2
Progeny-133	2.5	3	1.8	2
Progeny-133	2.5	3	2	2
Progeny-136	2.3	2	2	2
Progeny-136	3	3	2	2
Progeny-139	2.5	3	2.5	3
Progeny-140	2.5	3	2	2
Progeny-140	2.5	3	2.5	3
Progeny-141	2.5	3	2	2
Progeny-142	2	2	2	2
Progeny-142	2.7	3	2	2
Progeny-145	2.8	3	2	2
Progeny-145	3	3	2	2
Progeny-146	2.5	3	1.8	2
Progeny-146	2.5	3	2	2
Progeny-149	2	2	2	2
Progeny-149	2.8	3	2	2
Progeny-151	2.5	3	2	2
Progeny-153	2.5	3	2	2
Progeny-153	2.8	3	1.8	2
Progeny-154	2.5	3	2	2
Progeny-157	3	3	2	2

### Sheet: TDa1403
TDa1403
Sample	Field2017	Field2017scaled	Field2018	Field2018scaled
TDa00/00005	3	3	2	2
TDa00/00005	3.3	3	2	2
TDa02/00012	1.8	2	1.5	2
TDa02/00012	2.5	3	2	2
TDa1403_4	2.5	3	1.8	2
TDa1403_4	2.5	3	2	2
TDa1403_6	2.5	3	2	2
TDa1403_6	2.6	3	2	2
TDa1403_9	2.3	2	-	-
TDa1403_9	2.5	3	2	2
TDa1403_11	2.5	3	2	2
TDa1403_12	2.2	2	3	3
TDa1403_12	-	-	2	2
TDa1403_13	-	-	2	2
TDa1403_14	2.5	3	1.5	2
TDa1403_14	2.5	3	-	-
TDa1403_15	-	-	-	-
TDa1403_16	1.3	1	-	-
TDa1403_17	2.5	3	2	2
TDa1403_19	2	2	-	-
TDa1403_19	3	3	2	2
TDa1403_20	2.5	3	2.5	3
TDa1403_22	2.5	3	2	2
TDa1403_22	2.5	3	-	-
TDa1403_25	2	2	1	1
TDa1403_25	3	3	2	2
TDa1403_26	2.5	3	2	2
TDa1403_26	2.5	3	2	2
TDa1403_28	2	2	2	2
TDa1403_28	2.5	3	1.3	1
TDa1403_29	2	2	2	2
TDa1403_30	2.5	3	2	2
TDa1403_30	2.8	3	2	2
TDa1403_32	2	2	2	2
TDa1403_35	2.5	3	1	1
TDa1403_35	2.5	3	2	2
TDa1403_38	2	2	-	-
TDa1403_38	2	2	-	-
TDa1403_42	2.3	2	-	-
TDa1403_45	2	2	-	-
TDa1403_45	2.5	3	2	2
TDa1403_47	2.3	2	2	2
TDa1403_47	2.5	3	2	2
TDa1403_48	2	2	-	-
TDa1403_48	2.3	2	1.8	2
TDa1403_49	2	2	-	-
TDa1403_49	2	2	-	-
TDa1403_52	2	2	1	1
TDa1403_52	3	3	2	2
TDa1403_55	2.5	3	2	2
TDa1403_55	3	3	2	2
TDa1403_56	2.5	3	-	-
TDa1403_56	2.7	3	-	-
TDa1403_57	2	2	-	-
TDa1403_57	2	2	-	-
TDa1403_60	2	2	-	-
TDa1403_60	2.5	3	-	-
TDa1403_66	2	2	2	2
TDa1403_66	2	2	2.2	2
TDa1403_70	2.8	3	2	2
TDa1403_72	2	2	-	-
TDa1403_72	2.5	3	2	2
TDa1403_74	2	2	2.2	2
TDa1403_77	2.5	3	2	2
TDa1403_77	2.5	3	-	-
TDa1403_83	2.5	3	2.2	2
TDa1403_84	2.5	3	1.5	2
TDa1403_84	2.5	3	-	-
TDa1403_85	2.5	3	1.7	2
TDa1403_85	2.5	3	2	2
TDa1403_90	2.2	3	3	3
TDa1403_91	-	-	-	-
TDa1403_92	2	2	-	-
TDa1403_93	3	3	2	2
TDa1403_93	3	3	-	-
TDa1403_95	2	2	2	2
TDa1403_95	2.7	3	-	-
TDa1403_96	2.3	2	-	-
TDa1403_96	3.5	4	2	2
TDa1403_102	2.2	2	2	2
TDa1403_102	2.5	3	2	2
TDa1403_106	3	3	3	3
TDa1403_107	-	-	2	2
TDa1403_108	2.5	3	2	2
TDa1403_108	-	-	-	-
TDa1403_110	2	2	-	-
TDa1403_110	2	2	-	-
TDa1403_111	2.5	3	2	2
TDa1403_111	2.5	3	2	2
TDa1403_113	2.3	2	-	-
TDa1403_113	2.5	3	3	3
TDa1403_116	2.5	3	-	-
TDa1403_116	2.7	3	2	2
TDa1403_117	2.5	3	2	2
TDa1403_117	2.5	3	2	2
TDa1403_118	2	2	2	2
TDa1403_118	2.5	3	2.2	2
TDa1403_120	2.5	3	2.7	3
TDa1403_120	2.5	3	-	-
TDa1403_122	2.5	3	-	-
TDa1403_122	3	3	2.7	3
TDa1403_123	2.3	2	2	2
TDa1403_123	2.7	3	1.8	2
TDa1403_125	2.8	3	2	2
TDa1403_127	2.5	3	2	2
TDa1403_129	2.5	3	2	2
TDa1403_129	2.5	3	2	2
TDa1403_131	2.5	3	2	2
TDa1403_131	2.5	3	-	-
TDa1403_132	2	2	1.7	2
TDa1403_132	2	2	-	-
TDa1403_135	2.3	2	-	-
TDa1403_137	2.5	3	2.2	2
TDa1403_139	-	-	-	-
TDa1403_140	2	3	-	-
TDa1403_141	2	2	2	2
TDa1403_141	2.5	3	-	-
TDa1403_142	2.5	3	2	2
TDa1403_142	2.5	3	-	-
TDa1403_143	3	3	2	2
TDa1403_147	2	2	-	-
TDa1403_147	2.3	2	2	2
TDa1403_150	3	3	2	2
TDa1403_157	3	3	-	-
TDa1403_157	-	-	-	-
TDa1403_161	2	2	-	-
TDa1403_161	2.5	3	-	-
TDa1403_172	2.5	3	2.3	2
TDa1403_173	2	2	2	2
TDa1403_173	2.5	3	-	-
TDa1403_178	2.5	3	2	2
TDa1403_180	2	2	-	-
TDa1403_180	3	3	2	2
TDa1403_190	2.5	3	-	-
TDa1403_190	2.8	3	2	2
TDa1403_191	-	-	2	2
TDa1403_193	2.5	3	-	-
TDa1403_196	2	2	-	-
TDa1403_196	2.5	3	1	1
TDa1403_200	2	2	2.3	2
TDa1403_200	2.8	3	-	-
TDa1403_202	2	2	-	-
TDa1403_202	2.5	3	-	-
TDa1403_203	2.5	3	-	-
TDa1403_205	2.3	2.3	-	-
TDa1403_205	2.5	3	-	-
TDa1403_260	2	2	-	-
TDa1403_260	2.8	3	2.5	3

### Sheet: TDa1419
TDa1419
Sample	Field2017	Field2017scaled	Field2018	Field2018scaled
TDa02/00012	3	3	3	3
TDa02/00012	3	3	-	-
TDa99/00240	3	3	2.8	3
TDa99/00240	3.2	3	-	-
TDa1419_2	3	3	2	2
TDa1419_2	3	3	2	2
TDa1419_3	2.5	3	2.6	3
TDa1419_3	3	3	2	2
TDa1419_4	2.5	3	-	-
TDa1419_4	3	3	2.5	3
TDa1419_5	2.5	3	2.8	3
TDa1419_5	-	-	-	-
TDa1419_6	3	3	1.5	2
TDa1419_6	3	3	-	-
TDa1419_7	3.3	3	2	2
TDa1419_7	3.3	3	3.3	3
TDa1419_9	2	2	-	-
TDa1419_9	4	4	2.9	3
TDa1419_10	3.3	3	-	-
TDa1419_10	4	4	2.2	2
TDa1419_11	2.5	3	2.3	2
TDa1419_11	-	-	3	3
TDa1419_13	2.8	3	2.5	2
TDa1419_14	3	3	2	2
TDa1419_14	3.8	4	-	-
TDa1419_15	3	3	2.6	3
TDa1419_15	3.5	4	-	-
TDa1419_16	3	3	-	-
TDa1419_16	3.5	4	2.9	3
TDa1419_17	2.5	3	2.4	2
TDa1419_17	3	3	2	2
TDa1419_18	2.8	3	2	2
TDa1419_18	3	3	3.1	3
TDa1419_19	3	3	2	2
TDa1419_19	3	3	2.4	2
TDa1419_20	-	-	2	2
TDa1419_20	-	-	-	-
TDa1419_21	3	3	2.4	2
TDa1419_22	-	-	2	2
TDa1419_22	-	-	-	-
TDa1419_24	-	-	2	2
TDa1419_24	-	-	2	2
TDa1419_25	3	3	-	-
TDa1419_25	3.5	4	2.4	2
TDa1419_26	3	3	3	3
TDa1419_26	3.3	3	2	2
TDa1419_29	2.5	3	2	2
TDa1419_29	3.5	4	2.8	3
TDa1419_31	2.5	3	4	4
TDa1419_31	-	-	-	-
TDa1419_33	3	3	-	-
TDa1419_33	3.3	3	2.5	3
TDa1419_34	3	3	2.8	3
TDa1419_34	3	3	-	-
TDa1419_35	3.7	4	4	4
TDa1419_35	4.5	5	-	-
TDa1419_36	4.8	5	2	2
TDa1419_36	-	-	2	2
TDa1419_38	3.3	3	-	-
TDa1419_38	3.7	4	2.5	3
TDa1419_40	3	3	2.8	3
TDa1419_44	2.8	3	-	-
TDa1419_44	3	3	2.3	2
TDa1419_45	3	3	-	-
TDa1419_45	4	4	3	3
TDa1419_46	3	3	-	-
TDa1419_46	4.8	5	2	2
TDa1419_47	2.8	3	-	-
TDa1419_47	3	3	3	3
TDa1419_50	3	3	2.5	3
TDa1419_50	-	-	-	-
TDa1419_51	3	3	2.5	3
TDa1419_51	3	3	-	-
TDa1419_52	2.5	3	-	-
TDa1419_52	3	3	3.2	3
TDa1419_54	3	3	2.5	3
TDa1419_54	3.2	3	2	2
TDa1419_55	2.5	3	-	-
TDa1419_55	3	3	2.5	3
TDa1419_56	3.3	3	3	3
TDa1419_56	4	4	-	-
TDa1419_57	-	-	2	2
TDa1419_57	-	-	-	-
TDa1419_59	3	3	2.8	3
TDa1419_59	3.2	3	-	-
TDa1419_59	-	-	2	2
TDa1419_63	3.3	3	1.3	1
TDa1419_63	-	-	3.7	4
TDa1419_64	3	3	1.5	2
TDa1419_64	3	3	3	3
TDa1419_66	2.7	3	1.5	2
TDa1419_66	3	3	-	-
TDa1419_69	3	3	-	-
TDa1419_72	2.5	3	-	-
TDa1419_72	3	3	3	3
TDa1419_73	-	-	2	2
TDa1419_73	-	-	-	-
TDa1419_74	3.5	4	2.7	3
TDa1419_74	3.5	4	-	-
TDa1419_77	3.3	3	2	2
TDa1419_77	3.7	4	-	-
TDa1419_80	2.5	3	2.7	3
TDa1419_80	3.3	3	2	2
TDa1419_81	2	2	-	-
TDa1419_81	3.5	4	4	4
TDa1419_82	2.8	3	-	-
TDa1419_82	3	3	2.9	3
TDa1419_85	2.3	2	2.8	3
TDa1419_85	3	3	2	2
TDa1419_87	3	3	1	1
TDa1419_91	3	3	2	2
TDa1419_91	4	4	2.7	3
TDa1419_92	3	3	-	-
TDa1419_92	3.5	4	2.8	3
TDa1419_93	2.8	3	-	-
TDa1419_93	-	-	3	3
TDa1419_95	2.8	3	2	2
TDa1419_95	3	3	2.5	3
TDa1419_96	3.3	3	2.5	3
TDa1419_96	3.5	4	-	-
TDa1419_97	2.3	2	2	2
TDa1419_97	3.7	4	2.5	3
TDa1419_100	3	3	3.3	3
TDa1419_100	3.5	4	2	2
TDa1419_102	2.8	3	-	-
TDa1419_102	3.5	4	-	-
TDa1419_103	2.3	2	-	-
TDa1419_103	2.7	3	2	2
TDa1419_104	3	3	2	2
TDa1419_104	3	3	2.5	3
TDa1419_105	3	3	-	-
TDa1419_105	3.3	3	2	2
TDa1419_106	3.3	3	4	4
TDa1419_106	-	-	-	-
TDa1419_107	3.2	3	-	-
TDa1419_107	3.3	3	3	3
TDa1419_108	-	-	-	-
TDa1419_110	3.2	3	3	3
TDa1419_110	3.3	3	2	2
TDa1419_111	3	3	3	3
TDa1419_111	4.3	4	-	-
TDa1419_113	3	3	2	2
TDa1419_113	3	3	3	3
TDa1419_115	2.5	3	-	-
TDa1419_115	2.5	3	-	-
TDa1419_115	3	3	3	3
TDa1419_117	3	3	2	2
TDa1419_117	-	-	2	2
TDa1419_118	3.3	3	2.5	3
TDa1419_118	3.5	3	-	-
TDa1419_119	2.8	3	-	-
TDa1419_119	3.2	3	2.3	2
TDa1419_121	3	3	2.5	3
TDa1419_122	2.5	3	2.5	3
TDa1419_122	3	3	-	-
TDa1419_123	3	3	2	2
TDa1419_123	3.5	4	2.5	3
TDa1419_124	3.3	3	-	-
TDa1419_124	4	4	2.5	3
TDa1419_125	3	3	2	2
TDa1419_125	3.2	3	2.8	3
TDa1419_126	2.8	3	3.7	4
TDa1419_126	3	3	2	2
TDa1419_127	2.8	3	2	2
TDa1419_127	3.5	4	-	-
TDa1419_128	-	-	-	-
TDa1419_129	2.5	3	3	3
TDa1419_129	3	3	2	2
TDa1419_130	-	-	-	-
TDa1419_130	-	-	-	-
TDa1419_136	3	3	3.2	3
TDa1419_138	4.5	5	-	-
TDa1419_138	-	-	2	2
TDa1419_139	2.8	3	1.7	2
TDa1419_139	3.2	3	2.4	2
TDa1419_140	3.3	3	2	2
TDa1419_140	3.3	3	3	3
TDa1419_141	3	3	2.3	2
TDa1419_141	-	-	2	2
TDa1419_142	3	3	2	2
TDa1419_142	3	3	2.4	2
TDa1419_145	3.3	3	2.8	3
TDa1419_145	4	4	-	-
TDa1419_146	-	-	2	2
TDa1419_146	-	-	-	-
TDa1419_148	3	3	2.4	2
TDa1419_148	3	3	-	-
TDa1419_149	3.3	3	2	2
TDa1419_149	3.5	4	2.7	3
TDa1419_152	3.2	3	-	-
TDa1419_152	3.3	3	3.1	3
TDa1419_153	3.2	3	2.5	3
TDa1419_156	3.5	4	2	2
TDa1419_156	3.8	4	2.5	3
TDa1419_158	2.8	3	3.1	3
TDa1419_158	3.7	4	-	-
TDa1419_160	3	3	-	-
TDa1419_165	3.2	3	2.8	3
TDa1419_165	-	-	2	2
TDa1419_166	3.2	3	3	3
TDa1419_166	3.5	4	2	2
TDa1419_170	3.2	3	2.5	3
TDa1419_171	3	3	2.7	3
TDa1419_172	-	-	2	2
TDa1419_172	-	-	2.3	2
TDa1419_174	3	3	3	3
TDa1419_174	3.2	3	-	-
TDa1419_175	3	3	2.5	3
TDa1419_175	3.5	4	1	1
TDa1419_181	3	3	2.5	3
TDa1419_181	3	3	-	-
TDa1419_182	3	3	2	2
TDa1419_182	3.8	4	2.6	3
TDa1419_188	-	-	-	-
TDa1419_190	3	3	3	3
TDa1419_191	-	-	2	2
TDa1419_199	2.5	3	-	-
TDa1419_199	3	3	2.4	2
TDa1419_203	3	3	-	-
TDa1419_203	3.3	3	2.5	3
TDa1419_203	-	-	2	2
TDa1419_204	3.5	4	2.7	3
TDa1419_205	4	4	-	-
TDa1419_205	-	-	-	-
TDa1419_206	3.5	4	4	4
TDa1419_206	3.5	4	-	-
TDa1419_209	4	4	2	2
TDa1419_209	-	-	2.7	3
TDa1419_210	2.7	3	-	-
TDa1419_210	3.3	3	3.3	3
TDa1419_211	3	3	2	2
TDa1419_211	3	3	3	3
TDa1419_212	2.8	3	2.5	3
TDa1419_212	2.8	3	-	-
TDa1419_213	3	3	-	-
TDa1419_213	3.8	4	2.5	3
TDa1419_214	2.5	3	2.5	3
TDa1419_214	2.8	3	-	-
TDa1419_216	2.5	3	-	-
TDa1419_216	-	-	3	3
TDa1419_218	3	3	-	-
TDa1419_218	3.8	4	3	3
TDa1419_218	-	-	-	-
TDa1419_219	2.5	3	-	-
TDa1419_219	3	3	2.5	3
TDa1419_220	3	3	-	-
TDa1419_220	3.3	3	2	2
TDa1419_221	-	-	2	2
TDa1419_222	3	3	3.7	4
TDa1419_222	3	3	-	-
TDa1419_223	3	3	3	3
TDa1419_223	3	3	-	-
TDa1419_224	-	-	2	2
TDa1419_224	-	-	2	2
TDa1419_225	-	-	2	2
TDa1419_227	3	3	2.8	3
TDa1419_227	3.5	4	-	-
TDa1419_228	3.5	4	-	-
TDa1419_228	4	4	-	-
TDa1419_229	3	3.1	1	1
TDa1419_229	4.5	5	4	4
TDa1419_230	2.8	3	2	2
TDa1419_230	-	-	-	-
TDa1419_233	3	3	2.8	3
TDa1419_234	3.3	3	2.5	3
TDa1419_235	-	-	2	2
TDa1419_236	2.5	3	2.9	3
TDa1419_236	2.8	3	-	-
TDa1419_237	4	4	2	2
TDa1419_237	-	-	-	-
TDa1419_239	3	3	2	2
TDa1419_239	3.5	4	2.8	3
TDa1419_244	3	3	2.3	2
TDa1419_244	3	3	-	-
TDa1419_245	3	3	-	-
TDa1419_245	3.3	3	2.3	2
TDa1419_246	2.3	2	4	4
TDa1419_246	3.2	3	2	2
TDa1419_248	2.5	3	3	3
TDa1419_248	3.5	4	-	-
TDa1419_249	3	3	2.7	3
TDa1419_249	3.3	3	-	-
TDa1419_252	2.8	3	-	-
TDa1419_252	3.5	4	3	3
TDa1419_253	-	-	2	2
TDa1419_254	3.3	3	2.5	3
TDa1419_254	4	4	2	2
TDa1419_255	2.8	3	2.5	3
TDa1419_255	3.5	4	2	2
TDa1419_256	3	3	-	-
TDa1419_256	-	-	2.7	3
TDa1419_257	3.5	4	2	2
TDa1419_257	3.7	4	2.9	3
TDa1419_258	3	3	-	-
TDa1419_258	3.5	4	2.2	2
TDa1419_259	3	3	2	2
TDa1419_259	3.5	4	2	2
TDa1419_264	2.5	3	2	2
TDa1419_264	3	3	-	-
TDa1419_265	3.2	3	2.5	3
TDa1419_265	3.2	3	-	-
TDa1419_267	3	3	2	2
TDa1419_267	3.3	3	2.9	3
TDa1419_267	-	-	-	-
TDa1419_268	2.3	2	1.3	1
TDa1419_268	3	3	2.6	3
TDa1419_269	2.5	3	2	2
TDa1419_269	3.3	3	3.2	3
TDa1419_270	-	-	-	-
TDa1419_271	-	-	-	-
TDa1419_273	2.5	3	3	3
TDa1419_273	-	-	-	-
TDa1419_276	3	3	2	2
TDa1419_276	3	3	2.5	3
TDa1419_277	3.4	3	3	3
TDa1419_278	3.5	4	3	3
TDa1419_278	-	-	-	-
TDa1419_280	2.5	3	2.7	3
TDa1419_280	4	4	2	2
TDa1419_282	3.5	4	3	3
TDa1419_282	-	-	2	2
TDa1419_283	2.5	3	2	2
TDa1419_283	2.8	3	2.8	3
TDa1419_284	3	3	2	2
TDa1419_284	3.3	3	3	3
TDa1419_285	3	3	-	-
TDa1419_285	3.8	4	2.5	3
TDa1419_287	2.5	3	-	-
TDa1419_287	2.8	3	2.1	2
TDa1419_288	2.7	3	-	-
TDa1419_288	3.3	3	2.5	3
TDa1419_289	2.5	3	1	1
TDa1419_289	2.8	3	2.3	2
TDa1419_290	3	3	-	-
TDa1419_290	4	4	2.7	3
TDa1419_291	2.5	3	2.8	3
TDa1419_291	2.8	3	-	-
TDa1419_296	3	3	2.5	3
TDa1419_296	3.3	3	2	2
TDa1419_297	3	3	-	-
TDa1419_297	3.2	3	3	3
TDa1419_299	3	3	2	2
TDa1419_299	4.5	5	-	-
TDa1419_300	2.7	3	2	2
TDa1419_300	3.5	4	2.6	3
TDa1419_301	-	-	2	2
TDa1419_301	-	-	2	2
TDa1419_304	-	-	2	2
TDa1419_305	3.2	3	2	2
TDa1419_305	3.8	4	2.5	3
TDa1419_307	3.2	3	4.4	4
TDa1419_307	3.3	3	2	2
TDa1419_309	-	-	2	2
TDa1419_310	2.8	3	-	-
TDa1419_310	3	3	2.6	3
TDa1419_315	3	3	-	-
TDa1419_318	3.4	3	2.5	3
TDa1419_319	3	3	2.5	3
TDa1419_319	3	3	-	-
TDa1419_319	-	-	-	-
TDa1419_324	-	-	-	-
TDa1419_324	-	-	-	-
TDa1419_327	3.5	4	-	-
TDa1419_327	-	-	-	-
TDa1419_328	3.5	4	3.5	4
TDa1419_328	-	-	-	-
TDa1419_331	-	-	2	2
TDa1419_331	-	-	2	2
TDa1419_333	3	3	2	2
TDa1419_333	3	3	2.4	2
TDa1419_336	3	3	2	2
TDa1419_337	4.5	5	-	-
TDa1419_337	-	-	-	-
TDa1419_338	3	3	2	2
TDa1419_338	3.2	3	2.9	3
TDa1419_340	3	3	4	4
TDa1419_340	3.3	3	-	-
TDa1419_342	3	3	-	-
TDa1419_342	3.3	3	3.1	3
TDa1419_343	3	3	-	-
TDa1419_343	3.2	3	3.5	4
TDa1419_344	3.3	3	-	-
TDa1419_344	3.5	4	2.7	3
TDa1419_347	3	3	2	2
TDa1419_347	3.5	4	3.5	4
TDa1419_348	3	3	2	2
TDa1419_348	3.5	4	2	2
TDa1419_350	3	3	2	2
TDa1419_350	-	-	2	2
TDa1419_351	3	3	-	-
TDa1419_351	4	4	3.2	3
TDa1419_352	3	3	2	2
TDa1419_352	3	3	2.3	2
TDa1419_352	-	-	-	-
TDa1419_353	3	3	2	2
TDa1419_353	3	3	4	4
TDa1419_354	3	3	2	2
TDa1419_354	3.5	4	2.5	3
TDa1419_358	3.3	3	4	4
TDa1419_358	-	-	-	-
TDa1419_361	3	3	-	-
TDa1419_361	3.6	4	2.7	3
TDa1419_362	3	3	3	3
TDa1419_362	3	3	-	-
TDa1419_363	3	3	2	2
TDa1419_363	3.3	3	3	3
TDa1419_364	3	3	-	-
TDa1419_365	3	3	1.7	2
TDa1419_365	3	3	4	4
TDa1419_368	2	2	2	2
TDa1419_369	3	3	-	-
TDa1419_369	-	-	2.3	2
TDa1419_371	3	3	3	3
TDa1419_371	-	-	-	-
TDa1419_372	2.8	3	-	-
TDa1419_372	3.5	4	2.6	3
TDa1419_373	3	3	2.5	3
TDa1419_375	3	3	3	3
TDa1419_377	2.5	3	2.2	2
TDa1419_379	2	2	3	3
TDa1419_379	3	3	2	2
TDa1419_380	3	3	2	2
TDa1419_380	3	3	-	-
TDa1419_385	-	-	2	2
TDa1419_386	2.5	3	-	-
TDa1419_386	3.3	3	3.5	4
TDa1419_387	3	3	3	3
TDa1419_391	3	3	2	2
TDa1419_392	2.5	3	2	2
TDa1419_392	-	-	4	4
TDa1419_395	3	3	-	-
TDa1419_395	3.5	4	2.5	3
TDa1419_402	-	-	2	2
TDa1419_402	-	-	2	2
TDa1419_409	-	-	-	-
TDa1419_411	4.3	4	3	3
TDa1419_411	-	-	2	2
TDa1419_412	3	3	-	-
TDa1419_412	4.5	5	2.3	2
TDa1419_414	3.3	3	2.4	2
TDa1419_414	4.5	5	-	-
TDa1419_420	3.5	4	2.4	2
TDa1419_420	3.6	4	2	2
TDa1419_421	3	3	3.3	3
TDa1419_421	-	-	2	2
TDa1419_429	2.7	3	2	2
TDa1419_429	3	3	4	4
TDa1419_430	3	3	2	2
TDa1419_430	4	4	2	2
TDa1419_431	3.5	4	-	-
TDa1419_431	-	-	2	2
TDa1419_432	2.5	3	2.5	3
TDa1419_433	3.3	3	2	2
TDa1419_433	3.5	4	2.4	2
TDa1419_439	-	-	2	2
TDa1419_439	-	-	2.5	3
TDa1419_440	3	3	2	2
TDa1419_440	4	4	2	2
TDa1419_441	3	3	-	-
TDa1419_441	4.2	4	2.4	2
TDa1419_442	3	3	3.3	3
TDa1419_444	-	-	2.5	3
TDa1419_444	-	-	-	-
TDa1419_446	3	3	-	-
TDa1419_446	3.3	3	2.5	3
TDa1419_447	3	3	-	-
TDa1419_447	3.3	3	2.5	3
TDa1419_450	2.5	3	2	2
TDa1419_450	3	3	2.6	3
TDa1419_452	2.5	3	2	2
TDa1419_452	2.8	3	-	-
TDa1419_452	3.6	4	3	3
TDa1419_453	3.3	3	-	-
TDa1419_453	3.5	4	2	2
TDa1419_454	2.8	3	2.3	2
TDa1419_456	3	3	2.5	3
TDa1419_456	3.3	3	2	2
TDa1419_458	3.5	4	3	3
TDa1419_466	4	4	2	2
TDa1419_467	2.8	3	2.5	3
TDa1419_467	2.8	3	-	-
TDa1419_470	3	3	3.3	3
TDa1419_470	3.3	3	2	2
TDa1419_471	3	3	2.8	3
TDa1419_471	-	-	-	-
TDa1419_472	3.5	4	2	2
TDa1419_472	-	-	2.7	3
TDa1419_474	2.5	3	3.3	3
TDa1419_474	3	3	-	-
TDa1419_475	2.5	3	3	3
TDa1419_475	-	-	-	-
TDa1419_478	2.8	3	2	2
TDa1419_478	3.2	3	3	3
TDa1419_479	-	-	2	2
TDa1419_479	-	-	-	-
TDa1419_482	3.3	3	-	-
TDa1419_482	3.5	4	2.5	3
TDa1419_485	3.5	4	3	3

### Sheet: TDa1427
TDa1427
Sample	Field2017	Field2017scaled	Field2018	Field2018scaled
TDa02/00012	2	2	2.3	2
TDa02/00012	2.5	3	2.3	2
TDa95/00328	2.8	3	3.2	3
TDa95/00328	3	3	2.5	3
TDa1427_1	2	2	2.7	3
TDa1427_1	2.5	3	2.3	2
TDa1427_2	1.5	2	1.8	2
TDa1427_2	3	3	2.4	2
TDa1427_6	2	2	2	2
TDa1427_6	2.5	3	2.9	3
TDa1427_7	2	2	2	2
TDa1427_7	2	2	3	3
TDa1427_9	2	2	2	2
TDa1427_9	2.8	3	2.7	3
TDa1427_12	2	2	2	2
TDa1427_12	2.5	3	2.8	3
TDa1427_13	2	2	3.4	3
TDa1427_14	2.5	3	2.6	3
TDa1427_15	2.5	3	3.3	3
TDa1427_15	-	-	2	2
TDa1427_16	2	2	2	2
TDa1427_19	2.5	3	2.8	3
TDa1427_19	4	4	3	3
TDa1427_20	2	2	2.3	2
TDa1427_20	2.5	3	2.3	2
TDa1427_21	2.5	3	2.3	2
TDa1427_21	2.5	3	2.8	3
TDa1427_23	3.1	3	2.3	2
TDa1427_24	2.5	3	2.8	3
TDa1427_24	-	-	2	2
TDa1427_25	2.5	3	2.3	2
TDa1427_27	3.5	4	3.5	4
TDa1427_27	4	4	4	4
TDa1427_28	2	2	2	2
TDa1427_28	2.5	3	2.6	3
TDa1427_30	2.8	3	3	3
TDa1427_30	3	3	2.5	3
TDa1427_31	3.5	4	3.5	4
TDa1427_33	2.8	3	2.4	2
TDa1427_33	2.8	3	2.5	3
TDa1427_34	3	3	2.8	3
TDa1427_36	2.5	3	2.3	2
TDa1427_36	2.8	3	2.7	3
TDa1427_37	2.5	3	2.6	3
TDa1427_38	2.5	3	2.8	3
TDa1427_38	3	3	2.5	3
TDa1427_39	2.7	3	3.3	3
TDa1427_39	4	4	3	3
TDa1427_40	2.8	3	2.4	2
TDa1427_41	2.5	3	3.1	3
TDa1427_41	-	-	-	-
TDa1427_42	2.5	3	2.3	2
TDa1427_42	2.5	3	2.5	3
TDa1427_44	2.5	3	3.1	3
TDa1427_44	2.7	3	2.5	3
TDa1427_46	2	2	3.5	4
TDa1427_46	3	3	3	3
TDa1427_48	2.5	3	3.1	3
TDa1427_49	2.3	2	3.1	3
TDa1427_49	2.9	3	2.6	3
TDa1427_50	2	2	2	2
TDa1427_50	2.5	3	3	3
TDa1427_54	2.5	3	2.5	3
TDa1427_55	2.5	3	2.3	2
TDa1427_55	2.5	3	2.8	3
TDa1427_56	2.7	3	2.8	3
TDa1427_57	2.5	3	2.3	2
TDa1427_57	3	3	2.4	2
TDa1427_58	3	3	2.3	2
TDa1427_60	2.5	3	2.6	3
TDa1427_61	-	-	3	3
TDa1427_62	2.5	3	3.1	3
TDa1427_63	2.5	3	2.6	3
TDa1427_68	2.3	2	2.3	2
TDa1427_68	2.7	3	2.5	3
TDa1427_71	2	2	2	2
TDa1427_71	2.5	3	3.3	3
TDa1427_72	2.5	3	3.2	3
TDa1427_72	-	-	-	-
TDa1427_73	3	3	2.5	3
TDa1427_73	3	3	3	3
TDa1427_75	2.8	3	2.7	3
TDa1427_78	3	3	2.8	3
TDa1427_79	2	2	2	2
TDa1427_79	2.5	3	2.8	3
TDa1427_80	2.5	3	3.2	3
TDa1427_80	3	3	2.5	3
TDa1427_83	4	4	4	4
TDa1427_84	2.5	3	2.3	2
TDa1427_84	2.5	3	3	3
TDa1427_85	2.3	2	2.1	2
TDa1427_85	-	-	2	2
TDa1427_86	3	3	3	3
TDa1427_87	2.5	3	3.3	3
TDa1427_87	3	3	2.5	3
TDa1427_90	2.5	3	2.6	3
TDa1427_95	2.5	3	2.1	2
TDa1427_95	2.5	3	2.5	3
TDa1427_98	3	3	2.8	3
TDa1427_98	-	-	2	2
TDa1427_99	2.5	3	2.6	3
TDa1427_101	2.8	3	2.7	3
TDa1427_101	-	-	-	-
TDa1427_102	2	2	2.5	3
TDa1427_102	2.5	3	2.4	2
TDa1427_103	3	3	2.9	3
TDa1427_110	2.5	3	3.1	3
TDa1427_111	2.5	3	2.3	2
TDa1427_112	2	2	2.7	3
TDa1427_112	2.5	3	2.3	2
TDa1427_115	2.5	3	2.8	3
TDa1427_115	3	3	2.5	3
TDa1427_117	2.5	3	2.6	3
TDa1427_120	3	3	3	3
TDa1427_122	2.5	3	2.5	3
TDa1427_122	3	3	2.5	3
TDa1427_125	2.5	3	3	3
TDa1427_126	2	2	2	2
TDa1427_126	2.5	3	3.3	3
TDa1427_128	2	2	2	2
TDa1427_128	2	2	2.5	3
TDa1427_130	2.5	3	2.6	3
TDa1427_130	3	3	2.5	3
TDa1427_132	2.5	3	3	3
TDa1427_134	2.5	3	2.5	3
TDa1427_134	3	2	3	3
TDa1427_139	2.5	3	2.3	2
TDa1427_141	2.5	3	2.3	2
TDa1427_141	3	3	3	3
TDa1427_143	2.2	2	2.2	2
TDa1427_143	2.5	3	2.1	2
TDa1427_144	2.7	3	3.5	4
TDa1427_144	3.2	3	2.6	3
TDa1427_145	3	3	3	3
TDa1427_148	2	2	2	2
TDa1427_148	2	2	2.8	3
TDa1427_149	2.5	3	2.3	2
TDa1427_149	3	3	3.5	4
TDa1427_150	3	3	2.8	3
TDa1427_150	-	-	2	2
TDa1427_151	3	3	3	3
TDa1427_152	2.5	3	2.5	3
TDa1427_152	3.5	4	3.5	4
TDa1427_153	3	3	2.7	3
TDa1427_153	3	3	3.5	4
TDa1427_154	2.5	3	3	3
TDa1427_154	3	3	3	3
TDa1427_156	2.5	3	3	3
TDa1427_156	2.7	3	2.3	2
TDa1427_159	2.5	3	2.6	3
TDa1427_159	2.9	3	2.5	3
TDa1427_161	2.3	2	2.6	3
TDa1427_162	3.5	4	3	3
TDa1427_166	2.5	3	2.3	2
TDa1427_166	2.5	3	2.8	3
TDa1427_168	-	-	3	3
TDa1427_169	2.8	3	2.4	2
TDa1427_169	2.8	3	2.9	3
TDa1427_173	2	2	2.2	2
TDa1427_173	2.8	3	2.7	3
TDa1427_174	3	3	3	3
TDa1427_175	2	2	2	2
TDa1427_175	2.8	3	2.7	3
TDa1427_176	3	3	2.8	3
TDa1427_177	3	3	2.9	3
TDa1427_178	2	2	2	2
TDa1427_178	2.5	3	2.6	3
TDa1427_180	2	2	2	2
TDa1427_180	2.3	2	2.6	3
TDa1427_181	3	3	3	3
TDa1427_182	2	2	3	3
TDa1427_182	-	-	2.3	2
TDa1427_183	2.5	3	2.3	2
TDa1427_183	3	3	3	3
TDa1427_184	2.5	3	2.6	3
TDa1427_185	2.5	3	2.6	3
TDa1427_186	2	2	2	2
TDa1427_186	2.7	3	2.8	3
TDa1427_187	2.7	3	2.8	3
TDa1427_187	3	3	2.8	3
TDa1427_188	2.5	3	2.3	2
TDa1427_188	3	3	2.8	3
TDa1427_189	3.5	4	2.9	3
TDa1427_190	2	2	3	3
TDa1427_192	2	2	2	2
TDa1427_192	2.5	3	2.6	3
TDa1427_193	3	3	3	3
TDa1427_195	3	3	2.5	3
TDa1427_195	3	3	3.1	3
TDa1427_196	2.5	3	2.3	2
TDa1427_196	3	3	3.1	3
TDa1427_197	3	3	2.5	3
TDa1427_198	2.5	3	2.6	3
TDa1427_199	2	2	2.7	3
TDa1427_199	3	3	2.5	3
TDa1427_201	2.5	3	3.1	3
