## Supplementary Data 5b: Phenotyping data YAD DLA for "Chromosome evolution and the genetic basis of agronomically important traits in greater yam"

### Sheet: TDa1401
TDa1401
Sample	DLA2016	DLA2017	DLA2018	DLAmean	DLAsd	DLAmeanScaled
TDa99/00048	36	-	53.9	45	12.7	3
TDa05/00015	33.5	43.8	67	48.1	17.2	3
TDa1401_1	-	-	57.9	57.9	-	4
TDa1401_2	-	-	-	-	-	-
TDa1401_3	-	-	-	-	-	-
TDa1401_5	-	-	-	-	-	-
TDa1401_7	-	-	-	-	-	-
TDa1401_8	-	-	-	-	-	-
TDa1401_9	-	-	-	-	-	-
TDa1401_13	-	-	4	4	-	2
TDa1401_14	-	-	61.4	61.4	-	4
TDa1401_17	-	-	-	-	-	-
TDa1401_18	2.5	29.1	-	15.8	18.8	2
TDa1401_21	65.2	-	-	65.2	-	4
TDa1401_23	-	-	-	-	-	-
TDa1401_24	-	-	17.2	17.2	-	2
TDa1401_25	-	-	23.1	23.1	-	2
TDa1401_27	14.7	-	-	14.7	-	2
TDa1401_28	-	-	-	-	-	-
TDa1401_30	-	-	61.7	61.7	-	4
TDa1401_32	-	-	53.6	53.6	-	4
TDa1401_33	-	-	60.7	60.7	-	4
TDa1401_34	-	-	68.2	68.2	-	4
TDa1401_35	66.7	12.4	-	39.5	38.4	3
TDa1401_36	-	-	4	4	-	2
TDa1401_37	-	-	68.1	68.1	-	4
TDa1401_39	67.7	35.5	87.5	63.6	26.2	4
TDa1401_42	-	-	-	-	-	-
TDa1401_45	-	-	34.8	34.8	-	3
TDa1401_46	-	-	3	3	-	2
TDa1401_47	0	47.5	-	23.7	33.6	2
TDa1401_54	0	1.5	-	0.8	1.1	2
TDa1401_57	-	-	78.6	78.6	-	5
TDa1401_59	-	91.5	-	91.5	-	5
TDa1401_60	86.2	3.4	-	44.8	58.5	3
TDa1401_62	-	-	87.5	87.5	-	5
TDa1401_63	-	-	3	3	-	2
TDa1401_65	-	-	19.8	19.8	-	2
TDa1401_69	8.3	-	-	8.3	-	2
TDa1401_70	-	-	66.9	66.9	-	4
TDa1401_71	-	-	36.9	36.9	-	3
TDa1401_72	-	-	69.7	69.7	-	4
TDa1401_73	-	-	4.6	4.6	-	2
TDa1401_78	34	-	-	34	-	3
TDa1401_79	30.5	-	-	30.5	-	3
TDa1401_82	-	-	58.5	58.5	-	4
TDa1401_83	-	-	54.3	54.3	-	4
TDa1401_91	26.7	-	-	26.7	-	3
TDa1401_97	46	-	-	46	-	3
TDa1401_99	-	8.6	-	8.6	-	2
TDa1401_105	18.8	70.6	-	44.7	36.6	3
TDa1401_108	66.8	62.7	-	64.8	2.9	4
TDa1401_109	65.5	-	4	34.8	43.5	3
TDa1401_113	8.8	-	-	8.8	-	2
TDa1401_115	1	66.4	-	33.7	46.2	3
TDa1401_117	47.3	31.7	21.4	33.5	13	3
TDa1401_119	91.3	-	-	91.3	-	5
TDa1401_123	0.5	71.2	-	35.8	50	3
TDa1401_125	-	-	4.8	4.8	-	2
TDa1401_126	83.3	-	-	83.3	-	5
TDa1401_128	1.7	13	-	7.4	8	2
TDa1401_133	28.2	23.6	-	25.9	3.2	3
TDa1401_137	-	36.4	-	36.4	-	3
TDa1401_139	-	-	-	-	-	-
TDa1401_140	50.2	-	-	50.2	-	3
TDa1401_141	69.7	35.2	-	52.4	24.4	4
TDa1401_146	-	-	55.6	55.6	-	4
TDa1401_147	1.5	-	-	1.5	-	2
TDa1401_149	0.2	-	-	0.2	-	1
TDa1401_152	-	-	2.8	2.8	-	2
TDa1401_157	76.4	-	35.8	56.1	28.7	4
TDa1401_159	0.3	-	-	0.3	-	1
TDa1401_165	0.5	-	-	0.5	-	2
TDa1401_168	13	2.3	67.7	27.7	35	3
TDa1401_169	100	66.5	60.4	75.6	21.3	5
TDa1401_171	0	-	-	0	-	1
TDa1401_172	71	74	63.3	69.4	5.6	4
TDa1401_173	-	56.4	-	56.4	-	4
TDa1401_176	1.5	-	-	1.5	-	2
TDa1401_185	82.2	73.6	60.3	72	11	4
TDa1401_194	-	-	30.8	30.8	-	3
TDa1401_195	84.8	95.9	83.2	88	6.9	5
TDa1401_196	24.5	2.1	50.3	25.6	24.1	3
TDa1401_197	1	-	-	1	-	2
TDa1401_198	-	72.5	-	72.5	-	4
TDa1401_225	0.3	2.3	-	1.3	1.4	2
TDa1401_269	27.7	-	40.6	34.1	9.1	3
TDa1401_281	-	-	69.2	69.2	-	4
TDa1401_329	30.8	-	-	30.8	-	3
TDa1401_336	-	40	34.3	37.1	4	3
TDa1401_370	0	-	-	0	-	1
TDa1401_410	5.8	100	-	52.9	66.6	4
TDa1401_413	0	55.1	-	27.5	39	3
TDa1401_438	-	-	36.3	36.3	-	3
TDa1401_447	80.7	68.8	-	74.7	8.4	4
TDa1401_452	1.2	-	-	1.2	-	2
TDa1401_455	0.3	15.1	-	7.7	10.4	2
TDa1401_464	82.1	50.4	-	66.2	22.5	4
TDa1401_467	17.2	-	-	17.2	-	2
TDa1401_469	2.3	3.8	-	3	1.1	2
TDa1401_470	51.7	-	-	51.7	-	4
TDa1401_474	0.3	-	18.2	9.3	12.6	2
TDa1401_475	38.5	19.6	4	20.7	17.3	2
TDa1401_476	71.2	78.2	-	74.7	5	4
TDa1401_477	-	-	51.5	51.5	-	4
TDa1401_478	90.8	31.1	66.7	62.9	30	4
TDa1401_479	1	-	-	1	-	2
TDa1401_480	70.2	-	3	36.6	47.5	3
TDa1401_482	-	-	2.5	2.5	-	2
TDa1401_483	0.5	-	4.8	2.7	3.1	2
TDa1401_485	61.5	-	-	61.5	-	4
TDa1401_494	73.7	-	9.5	41.6	45.4	3
TDa1401_497	47.8	-	18.7	33.3	20.6	3
TDa1401_499	86	-	21.2	53.6	45.8	4
TDa1401_501	70.7	-	-	70.7	-	4
TDa1401_502	48	31.8	20.9	33.6	13.6	3
TDa1401_504	67.5	16.9	67.4	50.6	29.2	4
TDa1401_507	22.7	-	-	22.7	-	2
TDa1401_518	-	-	42	42	-	3
TDa1401_528	0	-	-	0	-	1
TDa1401_530	77	5.1	-	41.1	50.8	3
TDa1401_531	0.5	14.9	-	7.7	10.2	2
TDa1401_535	36.2	26.7	-	31.4	6.8	3
TDa1401_536	0	20	-	10	14.2	2
TDa1401_545	16.7	9.9	3	9.9	6.8	2
TDa1401_555	64.7	-	19.4	42	32	3
TDa1401_559	7.5	-	-	7.5	-	2
TDa1401_563	66.7	-	-	66.7	-	4
TDa1401_565	57	34.1	10.8	34	23.1	3
TDa1401_567	44.8	-	-	44.8	-	3
TDa1401_569	54.7	14.7	33.6	34.3	20	3
TDa1401_570	0	73.8	2.5	25.4	41.9	3
TDa1401_573	0.5	-	-	0.5	-	2
TDa1401_574	17.2	-	-	17.2	-	2
TDa1401_578	8.5	-	-	8.5	-	2
TDa1401_579	74.8	-	-	74.8	-	4
TDa1401_580	0.3	87.9	61.9	50	45	3
TDa1401_583	2.2	17	-	9.6	10.5	2
TDa1401_584	82	-	69.8	75.9	8.7	5
TDa1401_585	0	34.6	23.4	19.3	17.7	2
TDa1401_587	0	-	-	0	-	1
TDa1401_589	0	-	-	0	-	1
TDa1401_599	1	45.9	-	23.5	31.8	2
TDa1401_602	3.5	-	5.3	4.4	1.2	2
TDa1401_603	-	3.8	-	3.8	-	2
TDa1401_607	79.2	-	-	79.2	-	5
TDa1401_610	1.3	-	-	1.3	-	2
TDa1401_614	0.5	50.2	-	25.4	35.2	5
TDa1401_615	42.3	57.7	-	50	10.9	3
TDa1401_616	62.2	-	-	62.2	-	4
TDa1401_619	24	-	-	24	-	2
TDa1401_622	61.2	-	79.9	70.5	13.3	4
TDa1401_630	79.2	-	3.8	41.5	53.3	3
TDa1401_631	53.2	-	-	53.2	-	4
TDa1401_636	34.2	-	-	34.2	-	3
TDa1401_639	0.2	2.2	65.4	22.6	37.1	2
TDa1401_643	7.8	45.6	13.2	22.2	20.4	2
TDa1401_645	13.5	-	-	13.5	-	2
TDa1401_646	33.3	71.6	-	52.5	27.1	4
TDa1401_649	-	14	-	14	-	2
TDa1401_650	83.7	-	-	83.7	-	5
TDa1401_651	61.3	-	-	61.3	-	4
TDa1401_654	11.8	-	-	11.8	-	2
TDa1401_655	16.5	-	-	16.5	-	2
TDa1401_656	52.8	-	-	52.8	-	4
TDa1401_658	66.7	33.8	63.8	54.8	18.2	4
TDa1401_660	78.5	54.2	-	66.3	17.2	4
TDa1401_662	-	-	-	-	-	4
TDa1401_663	66.7	-	4	35.3	44.3	3
TDa1401_668	39.9	19.1	-	29.5	14.7	3
TDa1401_691	0	67.1	78	48.4	42.2	3
TDa1401_692	-	-	35	35	-	3
TDa1401_696	39	-	-	39	-	3
TDa1401_729	2.8	-	-	2.8	-	2
TDa1401_730	1.2	44.4	-	22.8	30.6	2
TDa1401_731	72.3	-	-	72.3	-	4
TDa1401_733	24.3	74.3	-	49.3	35.3	3
TDa1401_735	68.5	-	-	68.5	-	4
TDa1401_736	73.4	-	-	73.4	-	4
TDa1401_738	1	74.9	78.6	51.5	43.8	4
TDa1401_739	14.3	24.6	-	19.5	7.3	2
TDa1401_742	48.9	-	3	26	32.5	3
TDa1401_743	4.5	-	-	4.5	-	2
TDa1401_744	1.2	-	-	1.2	-	2
TDa1401_748	77.8	83.7	-	80.8	4.1	5
TDa1401_764	77.5	74.2	-	75.9	2.3	5
TDa1401_769	17.5	-	59.6	38.5	29.8	3
TDa1401_770	9.2	-	52.2	30.7	30.4	3
TDa1401_773	14.2	-	-	14.2	-	2
TDa1401_774	53.6	39	-	46.3	10.3	3
TDa1401_778	33.2	3	-	18.1	21.3	2
TDa1401_783	29	24.8	-	26.9	3	3
TDa1401_784	18.7	45.9	35.6	33.4	13.8	3
TDa1401_787	-	84.1	-	84.1	-	5
TDa1401_789	38.7	-	-	38.7	-	3
TDa1401_793	-	-	50	50	-	3
TDa1401_795	14.8	38.7	74.3	42.6	29.9	3
TDa1401_801	0	3.5	4.5	2.7	2.4	2
TDa1401_806	0	-	68.8	34.4	48.7	3
TDa1401_811	47.3	87	-	67.1	28.1	4
TDa1401_812	11.7	44.9	-	28.3	23.5	3
TDa1401_813	34.5	9.5	-	22	17.7	2
TDa1401_819	82.1	-	2.3	42.2	56.4	3
TDa1401_821	82.2	-	-	82.2	-	5
TDa1401_824	65	-	-	65	-	4
TDa1401_825	41	-	-	41	-	3
TDa1401_828	31.4	57.4	-	44.4	18.4	3
TDa1401_830	0	10	-	5	7.1	2
TDa1401_831	-	-	89.6	89.6	-	5
TDa1401_836	51.7	41.4	-	46.5	7.3	3
TDa1401_838	34.7	84.6	-	59.6	35.3	4
TDa1401_847	85.5	74.3	19.4	59.7	35.4	4
TDa1401_865	61.5	78.7	37.2	59.1	20.9	4
TDa1401_867	70	6.5	-	38.2	44.9	3
TDa1401_870	1.3	-	-	1.3	-	2
TDa1401_871	67	18.2	3.5	29.6	33.3	3
TDa1401_873	-	12.8	25.6	19.2	9	2
TDa1401_874	70.4	13.2	3.5	29	36.1	3
TDa1401_876	2.3	-	-	2.3	-	2
TDa1401_878	40.8	-	33.3	37	5.2	3
TDa1401_880	38.3	56.8	2.3	32.5	27.7	3
TDa1401_881	66.7	7.2	-	36.9	42.1	3
TDa1401_882	84.5	-	-	84.5	-	5
TDa1401_883	-	-	48.6	48.6	-	3
TDa1401_884	80.1	41.9	-	61	27.1	4
TDa1401_887	50.2	-	-	50.2	-	3
TDa1401_889	80.2	-	-	80.2	-	5
TDa1401_890	89	24.3	-	56.7	45.8	4
TDa1401_896	25	46	81	50.7	28.3	4
TDa1401_897	40.3	3.2	54	32.5	26.3	3
TDa1401_898	26	31.7	-	28.9	4.1	3
TDa1401_899	62.1	2.6	64	42.9	34.9	3
TDa1401_900	87.3	-	-	87.3	-	5
TDa1401_901	2.3	-	-	2.3	-	2
TDa1401_909	33.3	85.2	-	59.2	36.6	4
TDa1401_911	16.2	-	9.5	12.8	4.7	2
TDa1401_917	-	2.5	-	2.5	-	2
TDa1401_920	3	-	-	3	-	2
TDa1401_924	90.5	-	19.1	54.8	50.5	4
TDa1401_925	87.1	2.4	-	44.7	59.9	3
TDa1401_927	-	8.3	4	6.2	3.1	2
TDa1401_928	29.3	-	-	29.3	-	3
TDa1401_930	40.2	-	-	40.2	-	3
TDa1401_932	58.2	19.1	-	38.6	27.6	3
TDa1401_934	20.7	2.5	-	11.6	12.8	2
TDa1401_935	2	-	-	2	-	2
TDa1401_940	48.8	-	-	48.8	-	3
TDa1401_941	93.4	-	2	47.7	64.6	3
TDa1401_943	65.7	49.9	-	57.8	11.2	4
TDa1401_946	-	59.7	-	59.7	-	4
TDa1401_947	78.8	68.6	-	73.7	7.2	4
TDa1401_948	69	75.1	75.4	73.2	3.6	4
TDa1401_954	42	62.4	71.3	58.6	15	4
TDa1401_955	44.8	-	-	44.8	-	3
TDa1401_956	78.5	-	3.5	41	53	3
TDa1401_957	64.2	100	34.8	66.3	32.6	4
TDa1401_959	-	82.6	-	82.6	-	5
TDa1401_961	80.2	-	-	80.2	-	5
TDa1401_962	31.8	-	-	31.8	-	3
TDa1401_963	89	-	-	89	-	5
TDa1401_964	-	-	4.5	4.5	-	2
TDa1401_966	50.8	-	34.8	42.8	11.4	3
TDa1401_971	79.7	-	22.3	51	40.6	4
TDa1401_976	-	2.7	-	2.7	-	2
TDa1401_977	16.8	-	-	16.8	-	2
TDa1401_978	47.8	-	83.6	65.7	25.3	4
TDa1401_979	69.8	-	-	69.8	-	4
TDa1401_981	93.1	-	1.5	47.3	64.8	3
TDa1401_982	66.7	51.2	-	58.9	11	4
TDa1401_984	67.2	41.6	5.8	38.2	30.8	3
TDa1401_985	61	2.7	-	31.9	41.2	3
TDa1401_987	1	-	-	1	-	2
TDa1401_990	98.8	-	-	98.8	-	5
TDa1401_992	13.8	-	70.3	42	40	3
TDa1401_994	22	-	54.5	38.3	23	3
TDa1401_999	68.7	64.7	41.5	58.3	14.7	4
TDa1401_1000	50.3	-	39.6	45	7.6	3
TDa1401_1001	65.8	8.7	3	25.9	34.7	3
TDa1401_1002	99.7	60	68.2	75.9	21	5
TDa1401_1003	47.3	11.5	-	29.4	25.4	3
TDa1401_1004	0.3	12.5	4.5	5.8	6.2	2
TDa1401_1005	76.3	-	3.8	40	51.3	3
TDa1401_1006	6.5	-	-	6.5	-	2
TDa1401_1008	60.7	65.6	28.1	51.5	20.4	4
TDa1401_1013	13.8	-	67.6	40.7	38.1	3
TDa1401_1017	0	21.3	-	10.7	15.1	2
TDa1401_1018	70.2	-	-	70.2	-	4
TDa1401_1019	0.3	-	-	0.3	-	1
TDa1401_1021	17	-	-	17	-	2
TDa1401_1023	0	-	-	0	-	1
TDa1401_1026	1	-	-	1	-	2
TDa1401_1030	52.3	2.8	21.2	25.4	25	2
TDa1401_1032	9.7	-	-	9.7	-	2
TDa1401_1035	68.2	64.6	-	66.4	2.5	4
TDa1401_1036	88.1	5.2	21.7	38.3	43.9	3
TDa1401_1037	-	69.1	-	69.1	-	4
TDa1401_1039	33	-	2.3	17.6	21.8	2
TDa1401_1047	21	-	4	12.5	12	2
TDa1401_1064	-	-	9	9	-	2
TDa1401_1067	3.2	-	-	3.2	67	4
TDa1401_1068	-	-	97.9	-	-	-
TDa1401_1069	-	-	36.3	36.3	-	3
TDa1401_1085	-	-	5.3	5.3	-	2
TDa1401_1112	40	-	-	40	-	3
TDa1401_1131	-	-	53	53	-	4
TDa1401_1132	-	-	28.1	28.1	-	3
TDa1401_1145	-	-	4.5	4.5	-	2
TDa1401_1152	-	-	3.5	3.5	-	2
TDa1401_1159	-	-	10.6	10.6	-	2
TDa1401_1190	70.5	-	-	70.5	-	4
TDa1401_1210	55.2	23.3	-	39.2	22.6	3
TDa1401_1238	-	-	59.9	59.9	-	4
TDa1401_1223	67.8	-	-	67.8	-	4
TDa1401_1253	0.5	-	-	0.5	-	2
TDa1401_1260	-	-	4.5	4.5	-	2
TDa1401_1262	46.8	-	71.7	59.3	17.6	4
TDa1401_1278	-	-	74.4	74.4	-	4
TDa1401_1301	29.2	4.4	24.3	19.3	13.1	2
TDa1401_1304	92.2	73.4	73.2	79.6	10.9	5
TDa1401_1311	0	73.9	-	37	52.3	3
TDa1401_1318	-	-	35.3	35.3	-	3
TDa1401_1321	17	-	-	17	-	2
TDa1401_1340	78.2	69.6	-	73.9	6.1	4
TDa1401_1346	12.8	28.5	1.5	14.3	13.6	2
TDa1401_1354	68.6	-	50.1	59.3	13.1	4

### Sheet: TDa1402
TDa1402
Sample	DLA2016	DLA2017	DLA2018	DLAmean	DLAsd	DLAmeanScaled
TDa02/00012	33.5	5.4	3.2	14	16.9	2
TDa05/00015	33.5	1.3	71.3	35.3	35	3
Progeny-2	82.8	18.6	-	50.7	45.4	4
Progeny-3	96.8	34.8	-	65.8	43.9	4
Progeny-4	-	1.1	67.2	34.1	46.8	3
Progeny-5	100	-	-	100	-	5
Progeny-8	-	50.2	30.1	40.1	14.2	3
Progeny-11	69.2	-	-	69.2	-	4
Progeny-14	-	2.1	-	2.1	-	2
Progeny-15	-	3.8	71.3	37.5	47.8	3
Progeny-16	79.3	4.6	-	42	52.9	3
Progeny-18	90	1.7	84.8	58.8	49.5	4
Progeny-19	70.3	-	-	70.3	-	4
Progeny-20	-	35.8	-	35.8	-	3
Progeny-23	72.2	2.3	56.5	43.7	36.6	3
Progeny-26	76.5	1.2	69.7	49.1	41.6	3
Progeny-27	47.2	1.1	-	24.1	32.6	2
Progeny-29	68.3	-	-	68.3	-	4
Progeny-30	66.7	-	-	66.7	-	4
Progeny-31	77.8	-	-	77.8	-	5
Progeny-32	97.7	41.8	77.8	72.4	28.3	4
Progeny-33	79.3	100	57.5	78.9	21.3	5
Progeny-37	98.3	81.6	1.3	60.4	51.9	4
Progeny-39	76.2	2.7	35.3	38	36.8	3
Progeny-40	68.7	1.2	77.3	49.1	41.7	3
Progeny-43	88.8	-	-	88.8	-	5
Progeny-44	90.3	-	-	90.3	-	5
Progeny-46	85.2	-	54.8	70	21.4	4
Progeny-51	82.7	1.4	50.8	45	40.9	3
Progeny-53	85	27.2	2.5	38.2	42.3	3
Progeny-54	86	16	66.6	56.2	36.1	4
Progeny-56	71.2	2.9	-	37.1	48.2	3
Progeny-59	99	1.9	-	50.4	68.7	-
Progeny-67	83.3	78.1	-	80.7	3.7	5
Progeny-68	70.3	-	-	70.3	-	4
Progeny-72	86.2	-	-	86.2	-	5
Progeny-73	77.8	-	-	77.8	-	5
Progeny-76	28.9	-	24.4	26.7	3.2	3
Progeny-77	42.3	-	-	42.3	-	3
Progeny-81	1.5	-	-	1.5	-	2
Progeny-85	70.5	0.1	-	35.3	49.8	3
Progeny-87	92.2	-	-	92.2	-	5
Progeny-89	83.5	0.7	41.1	41.7	41.4	3
Progeny-94	85.5	0.8	30.1	38.8	43	3
Progeny-99	90	7.4	-	48.7	58.4	3
Progeny-102	65.7	18.5	-	42.1	33.3	3
Progeny-103	100	38.3	4	47.4	48.6	3
Progeny-111	85.5	27.1	64.1	58.9	29.5	4
Progeny-112	94.8	2.4	46.2	47.8	46.2	3
Progeny-113	82.3	0.8	18.2	33.8	42.9	3
Progeny-115	71.7	-	17.1	44.4	38.6	3
Progeny-119	79.8	-	-	79.8	-	5
Progeny-120	-	27.3	7.6	17.4	13.9	2
Progeny-124	80.5	0.3	-	40.4	56.7	3
Progeny-125	98	3.6	4.6	35.4	54.2	3
Progeny-127	66.8	0.4	7.2	24.8	36.6	2
Progeny-129	-	1.9	-	1.9	-	2
Progeny-130	90.8	50.9	-	70.9	28.3	4
Progeny-131	84.2	1.3	-	42.7	58.6	3
Progeny-133	91	66	53	70	19.3	4
Progeny-136	60.5	0.9	-	30.7	42.1	3
Progeny-137	63.3	-	-	63.3	-	4
Progeny-139	69.2	-	-	69.2	-	4
Progeny-140	1	-	-	1	-	2
Progeny-141	-	-	65.4	65.4	-	4
Progeny-142	96	28.3	5.8	43.4	46.9	3
Progeny-145	100	26.4	2.5	43	50.8	3
Progeny-146	-	0.9	41.3	21.1	28.6	2
Progeny-149	66.7	90.8	-	78.7	17	5
Progeny-151	76.7	-	-	76.7	-	5
Progeny-153	-	-	33.8	33.8	-	3
Progeny-154	67.7	35.2	-	51.4	23	4
Progeny-157	62	30.3	53	48.4	16.4	3

### Sheet: TDa1403
TDa1403
Sample	DLA2016	DLA2017	DLA2018	DLAmean	DLAsd	DLAmeanScaled
TDa05/00005	33.3	21	38.9	31.1	9.2	3
TDa02/00012	33.5	26	58.5	39.3	17	3
TDa1403_1	34	-	-	34	-	3
TDa1403_2	33.5	-	-	33.5	-	3
TDa1403_3	5	33.3	-	19.2	20	2
TDa1403_4	49.5	-	19.7	34.6	21.1	3
TDa1403_5	33.8	-	-	33.8	-	3
TDa1403_6	34.2	49	-	41.6	10.5	3
TDa1403_7	33.8	-	-	33.8	-	3
TDa1403_8	34	-	-	34	-	3
TDa1403_9	0.3	28	-	14.2	19.6	2
TDa1403_10	5.8	-	-	5.8	-	2
TDa1403_11	33.7	1.3	-	17.5	22.9	2
TDa1403_12	33.5	-	-	33.5	-	3
TDa1403_13	33.7	-	-	33.7	-	3
TDa1403_14	34	27	-	30.5	4.9	3
TDa1403_15	34	-	-	34	-	3
TDa1403_16	35.3	-	-	35.3	-	3
TDa1403_17	33.8	13.3	-	23.6	14.5	2
TDa1403_18	34	-	-	34	-	3
TDa1403_19	33.7	-	4.5	19.1	20.6	2
TDa1403_20	82.3	8.1	36.6	42.3	37.4	3
TDa1403_22	41.8	35	28.3	35	6.8	3
TDa1403_24	48.3	-	-	48.3	-	3
TDa1403_25	35.8	-	19.2	27.5	11.8	3
TDa1403_26	73.2	9	5.3	29.1	38.2	3
TDa1403_28	27.9	34	14.2	25.4	10.2	2
TDa1403_29	62.2	70.1	-	66.1	5.6	4
TDa1403_30	25.8	20	6	17.3	10.2	2
TDa1403_31	34.2	-	-	34.2	-	3
TDa1403_32	33.5	-	-	33.5	-	3
TDa1403_33	50.5	-	-	50.5	-	4
TDa1403_34	22	1.2	-	11.6	14.7	2
TDa1403_35	52.2	19.3	3	24.8	25	2
TDa1403_38	37.7	26.4	-	32	8	3
TDa1403_39	34	-	-	34	-	3
TDa1403_40	34	-	-	34	-	3
TDa1403_41	33.8	-	-	33.8	-	3
TDa1403_42	-	23.4	-	23.4	-	2
TDa1403_43	46.7	-	-	46.7	-	3
TDa1403_45	33.8	-	-	33.8	-	3
TDa1403_46	59.2	-	-	59.2	-	4
TDa1403_47	34	2	21.3	19.1	16.1	2
TDa1403_48	33.8	-	-	33.8	-	3
TDa1403_49	44.7	-	-	44.7	-	3
TDa1403_52	33.7	50.9	16.5	33.7	17.2	3
TDa1403_55	33.7	0.6	36.3	23.5	19.9	2
TDa1403_56	5.8	42	-	23.9	25.6	2
TDa1403_57	66.7	-	-	66.7	-	4
TDa1403_58	27.7	-	-	27.7	-	3
TDa1403_60	13.3	26	-	19.7	9	2
TDa1403_61	38	-	-	38	-	3
TDa1403_62	33.3	-	-	33.3	-	3
TDa1403_65	17.2	-	-	17.2	-	2
TDa1403_66	0.7	1	3.3	1.6	1.4	2
TDa1403_67	62.7	-	-	62.7	-	4
TDa1403_68	33.8	-	-	33.8	-	3
TDa1403_69	34	-	-	34	-	3
TDa1403_70	5.8	0.9	-	3.3	3.5	2
TDa1403_72	24.2	1	-	12.6	16.4	2
TDa1403_73	35.3	-	-	35.3	-	3
TDa1403_74	44.5	0.8	-	22.6	30.9	2
TDa1403_77	33.3	33	8.5	24.9	14.2	2
TDa1403_80	17.5	-	-	17.5	-	2
TDa1403_81	35	-	-	35	-	3
TDa1403_83	35	3.2	-	19.1	22.5	2
TDa1403_84	33.7	17	-	25.3	11.8	2
TDa1403_85	73.2	35.5	15	41.2	29.5	3
TDa1403_88	33.3	-	-	33.3	-	3
TDa1403_89	34	-	-	34	-	3
TDa1403_90	33.8	67.2	-	50.5	23.6	4
TDa1403_91	20.5	-	-	20.5	-	2
TDa1403_92	33.7	-	-	33.7	-	3
TDa1403_93	35.3	0.7	36.1	24	20.2	2
TDa1403_95	33.8	45	3.3	27.4	21.6	3
TDa1403_96	42.8	2.4	41.8	29	23	3
TDa1403_102	54.2	20	37.8	37.3	17.1	3
TDa1403_103	50.5	-	-	50.5	-	4
TDa1403_104	33.8	-	-	33.8	-	3
TDa1403_106	34	-	4.5	19.3	20.9	2
TDa1403_108	33.7	2.4	-	18.1	22.1	2
TDa1403_110	34.2	-	-	34.2	-	3
TDa1403_111	34.2	18	36.8	29.7	10.2	3
TDa1403_113	35.8	26	3	21.6	16.9	2
TDa1403_114	33.8	-	-	33.8	-	3
TDa1403_116	33.7	2.3	13.4	16.5	15.9	2
TDa1403_117	85.3	47	-	66.2	27.1	4
TDa1403_118	33.5	36	49.8	39.8	8.8	3
TDa1403_120	33.8	32	-	32.9	1.3	3
TDa1403_122	33.8	53.7	-	43.8	14.1	3
TDa1403_123	33.7	9	18.3	20.3	12.5	2
TDa1403_125	17.5	17.6	-	17.5	0	2
TDa1403_126	60.7	-	-	60.7	-	4
TDa1403_127	50.5	31.7	54.6	45.6	12.2	3
TDa1403_129	38.7	53	-	45.8	10.1	3
TDa1403_130	33.8	-	-	33.8	-	3
TDa1403_131	72.7	1	38.9	37.5	35.9	3
TDa1403_132	3.2	2.1	-	2.6	0.7	2
TDa1403_135	34	2.3	-	18.1	22.4	2
TDa1403_137	47.3	42.2	4.8	31.4	23.2	3
TDa1403_138	49.7	-	-	49.7	-	3
TDa1403_139	51.5	0.5	-	26	36.1	3
TDa1403_140	34	-	-	34	-	3
TDa1403_141	34	67.7	-	50.9	23.9	4
TDa1403_142	34	1	4.8	13.3	18.1	2
TDa1403_143	41.7	1	-	21.3	28.8	2
TDa1403_147	69.5	25.5	32.8	42.6	23.6	3
TDa1403_150	37.3	-	43.3	40.3	4.2	3
TDa1403_156	33.8	-	-	33.8	-	3
TDa1403_157	45	-	-	45	-	3
TDa1403_158	39	-	-	39	-	3
TDa1403_161	0.7	-	-	0.7	-	2
TDa1403_168	33.8	-	-	33.8	-	3
TDa1403_170	44.3	-	-	44.3	-	3
TDa1403_172	48.8	0.3	68.2	39.1	34.9	3
TDa1403_173	50.2	18.1	65.3	44.5	24.1	3
TDa1403_178	50.3	5.1	-	27.7	32	3
TDa1403_179	33.7	-	-	33.7	-	3
TDa1403_180	2.7	36.1	12.9	17.2	17.1	2
TDa1403_190	40.7	32.4	3	25.4	19.8	2
TDa1403_192	34	-	-	34	-	3
TDa1403_193	55.2	29.9	-	42.5	17.9	3
TDa1403_194	48.2	-	-	48.2	-	3
TDa1403_196	46.7	26	14.4	29	16.3	3
TDa1403_200	73.8	33.3	23.4	43.5	26.7	3
TDa1403_202	50.7	6.9	-	28.8	30.9	3
TDa1403_203	33	1.4	-	17.2	22.4	2
TDa1403_205	67.2	21	-	44.1	32.6	3
TDa1403_210	66.7	-	-	66.7	-	4
TDa1403_260	-	36	67.7	51.8	22.4	4

### Sheet: TDa1419
TDa1419
Sample	DLA2016	DLA2017	DLA2018	DLAmean	DLAsd	DLAmeanScaled
TDa99/00240	35.7	67	55.3	53	15.8	4
TDa02/00012	33.5	34.9	3.2	24	17.9	2
TDa1419_2	70.8	61.7	24.8	52	24.4	4
TDa1419_3	83	51	67.9	67	16	4
TDa1419_4	82.8	45	5.2	44	38.8	3
TDa1419_5	36.2	50.2	84.8	57	25	4
TDa1419_6	-	90.8	-	91	-	5
TDa1419_7	34.8	21.1	35.1	30	8	3
TDa1419_9	16	-	-	16	-	2
TDa1419_10	48	-	36.2	42	8.4	3
TDa1419_11	50	-	19.2	35	21.8	3
TDa1419_13	45.5	-	18.8	32	18.9	3
TDa1419_14	63	67	51.5	60	8	4
TDa1419_15	80.3	34.7	17.3	44	32.5	3
TDa1419_16	37.5	67.4	42.6	49	16	3
TDa1419_17	-	67.3	49.7	58	12.5	4
TDa1419_18	-	82.5	43.6	63	27.5	4
TDa1419_19	2.5	9	4.3	5	3.4	2
TDa1419_20	88.2	-	-	88	-	5
TDa1419_21	84.2	47.3	35	55	25.6	4
TDa1419_22	66.7	-	-	67	-	4
TDa1419_24	63.3	-	-	63	-	4
TDa1419_25	86.2	51.6	1.7	46	42.5	3
TDa1419_26	58.5	54.1	2.3	38	31.2	3
TDa1419_29	39.5	67.7	83.8	64	22.4	4
TDa1419_30	-	50.2	-	50	-	3
TDa1419_31	-	-	49.3	49	-	3
TDa1419_33	-	68	50.7	59	12.2	4
TDa1419_34	60.8	50.7	25.3	46	18.3	3
TDa1419_35	0.8	-	33.7	17	23.2	2
TDa1419_36	65.8	-	-	66	-	4
TDa1419_38	60.2	80	41.5	61	19.3	4
TDa1419_40	69.3	50.2	4	41	33.6	3
TDa1419_43	50.5	-	-	51	-	4
TDa1419_44	67.5	37.3	35.6	47	18	3
TDa1419_45	53.2	-	-	53	-	4
TDa1419_46	44.2	-	29.6	37	10.3	3
TDa1419_47	66.7	51.1	-	59	11	4
TDa1419_48	-	-	36.5	37	-	3
TDa1419_49	66.2	-	-	66	-	4
TDa1419_50	67.8	83.5	-	76	11	5
TDa1419_51	65.8	50.5	2.3	40	33.1	3
TDa1419_52	0.7	74.2	28.5	34	37.1	3
TDa1419_54	37.7	67.5	35.3	47	17.9	3
TDa1419_55	60	40.8	18.7	40	20.7	3
TDa1419_56	33.3	66.8	24	41	22.5	3
TDa1419_57	66	-	-	66	-	4
TDa1419_59	69.8	88.9	24.5	61	33.1	4
TDa1419_64	67.5	80.5	14.9	54	34.7	4
TDa1419_66	74.2	18.8	-	47	39.1	3
TDa1419_67	80.2	-	-	80	-	5
TDa1419_68	53.3	-	-	53	-	4
TDa1419_69	27.7	22.1	-	25	3.9	2
TDa1419_72	17.2	34.1	100	50	43.8	3
TDa1419_73	90.7	-	-	91	-	5
TDa1419_74	17.2	79.9	2	33	41.3	3
TDa1419_77	90.7	68.5	49	69	20.8	4
TDa1419_80	46.7	51.7	22.8	40	15.5	3
TDa1419_81	-	66	4.3	35	43.7	3
TDa1419_82	66.7	51.3	3.2	40	33.1	3
TDa1419_83	47.2	-	-	47	-	3
TDa1419_85	78.3	40.6	36.1	52	23.2	4
TDa1419_87	51.5	51.4	-	51	0.1	4
TDa1419_91	68.3	-	51.2	60	12.1	4
TDa1419_92	-	34	2.3	18	22.4	2
TDa1419_93	56.7	-	-	57	-	4
TDa1419_95	66.7	27.8	35.3	43	20.6	3
TDa1419_96	35.8	60.1	-	48	17.2	3
TDa1419_100	78.2	50.4	54.7	61	15	4
TDa1419_103	50.5	69.3	52.9	58	10.2	4
TDa1419_104	68.3	100	14.2	61	43.4	4
TDa1419_105	33.5	2.2	2.3	13	18	2
TDa1419_106	67.2	34.9	84.7	62	25.2	4
TDa1419_107	95	68.6	4	56	46.8	4
TDa1419_110	44.2	69.7	3	39	33.6	3
TDa1419_113	78.2	45.2	40.2	55	20.6	4
TDa1419_114	38.2	85.2	-	62	33.3	4
TDa1419_115	37.8	-	52.3	45	10.2	3
TDa1419_117	-	52.9	-	53	-	4
TDa1419_118	46.2	34.2	3.3	28	22.1	3
TDa1419_119	46.7	-	3.6	25	30.5	3
TDa1419_120	70.2	-	-	70	-	4
TDa1419_121	34	-	33.8	34	0.1	3
TDa1419_122	88	83.1	3.5	58	47.4	4
TDa1419_123	-	-	3.8	4	-	2
TDa1419_124	67.3	35	3.5	35	31.9	3
TDa1419_125	52.3	18.7	9.2	27	22.7	3
TDa1419_126	72.3	34.5	10.6	39	31.1	3
TDa1419_127	70.7	21.7	34.7	42	25.4	3
TDa1419_129	6	36	41.6	28	19.1	3
TDa1419_130	73.3	-	-	73	-	4
TDa1419_136	-	-	50.8	51	-	4
TDa1419_138	72.2	-	-	72	-	4
TDa1419_139	21.8	50.3	2.7	25	24	2
TDa1419_140	93.8	34.2	1.8	43	46.7	3
TDa1419_141	6.5	67.1	-	37	42.9	3
TDa1419_142	-	59.4	35.8	48	16.7	3
TDa1419_143	80.5	-	-	81	-	5
TDa1419_144	36.2	-	-	36	-	3
TDa1419_145	100	66.8	5.1	57	48.2	4
TDa1419_146	75.5	-	-	76	-	4
TDa1419_147	17.8	-	-	18	-	2
TDa1419_148	37	72.8	4.2	38	34.3	3
TDa1419_149	66.7	100	43.8	70	28.2	4
TDa1419_152	70.6	37.4	7	38	31.8	3
TDa1419_153	75.8	51	42.7	56	17.3	4
TDa1419_156	72.5	95	40	69	27.6	4
TDa1419_158	69.5	72	4.5	49	38.3	3
TDa1419_160	32.3	-	13.3	23	13.5	2
TDa1419_162	72.8	-	-	73	-	4
TDa1419_165	22.8	42.5	34.1	33	9.9	3
TDa1419_166	67.3	62	2.8	44	35.8	3
TDa1419_170	-	-	37.8	38	-	3
TDa1419_171	79.7	-	40.8	60	27.5	4
TDa1419_172	4.3	-	-	4	-	2
TDa1419_174	33.8	53.1	1.5	29	26.1	3
TDa1419_175	68.3	65.4	-	67	2.1	4
TDa1419_181	16	50.7	3.5	23	24.4	2
TDa1419_182	25.8	70	35.6	44	23.2	3
TDa1419_190	75	40.6	1.8	39	36.6	3
TDa1419_199	55	97	5	52	46.1	4
TDa1419_203	91.7	66.9	34.5	64	28.7	4
TDa1419_204	98.3	-	50.7	75	33.7	4
TDa1419_205	71.7	-	-	72	-	4
TDa1419_206	18	-	-	18	-	2
TDa1419_208	100	-	-	100	-	5
TDa1419_210	-	67.5	4.5	36	44.5	3
TDa1419_211	99	-	-	99	-	5
TDa1419_212	48.2	35.4	39.5	41	6.5	3
TDa1419_213	41.7	-	51.3	47	6.8	3
TDa1419_214	47.5	9.2	4.5	20	23.6	2
TDa1419_216	35	-	-	35	-	3
TDa1419_218	56.2	51.5	46.2	51	5	4
TDa1419_219	28.8	70.3	77	59	26.1	4
TDa1419_220	45.5	74.6	2.7	41	36.2	3
TDa1419_222	20	66.9	45.9	44	23.5	3
TDa1419_223	11.3	34.3	44.5	30	17	3
TDa1419_225	79	-	-	79	-	5
TDa1419_227	17.5	54.4	6.7	26	25	3
TDa1419_230	69.5	-	37.5	54	22.6	4
TDa1419_233	31.2	32.7	-	32	1.1	3
TDa1419_234	68.7	66.3	6	47	35.5	3
TDa1419_235	45.3	100	-	73	38.7	4
TDa1419_236	38	-	50.7	44	9	3
TDa1419_237	83.2	-	-	83	-	5
TDa1419_239	-	67	35.8	51	22	4
TDa1419_243	15.7	-	-	16	-	2
TDa1419_244	74.2	59.3	3.6	46	37.2	3
TDa1419_245	-	39.1	1.8	20	26.3	2
TDa1419_246	38.5	40.1	-	39	1.1	3
TDa1419_248	68.7	36.6	66.4	57	17.9	4
TDa1419_249	39.5	34.2	4.5	26	18.9	3
TDa1419_252	20.7	100	18.6	46	46.4	3
TDa1419_253	67.5	-	-	68	-	4
TDa1419_254	25.2	51.1	1.2	26	25	3
TDa1419_255	30.3	35	23.8	30	5.6	3
TDa1419_256	57.5	-	33.5	46	17	3
TDa1419_257	0.8	25.7	18.4	15	12.8	2
TDa1419_258	61.3	46.7	-	54	10.3	4
TDa1419_259	53.2	84	-	69	21.8	4
TDa1419_260	26.7	-	-	27	-	3
TDa1419_262	73.8	-	5	39	48.6	3
TDa1419_264	50	2	5.2	19	26.8	2
TDa1419_265	66.7	34.1	3.3	35	31.7	3
TDa1419_267	43.7	82.1	45.3	57	21.7	4
TDa1419_268	81.7	35.7	59.8	59	23	4
TDa1419_269	17.5	78.5	9	35	37.9	3
TDa1419_270	72	-	-	72	-	4
TDa1419_271	31.3	-	-	31	-	3
TDa1419_273	0.8	68.9	34.7	35	34	3
TDa1419_276	83.5	43.5	2.7	43	40.4	3
TDa1419_277	86.2	-	27.3	57	41.6	4
TDa1419_278	23.3	39.4	3.9	22	17.8	2
TDa1419_280	71	19	3	31	35.6	3
TDa1419_283	6	29.8	6.3	14	13.7	2
TDa1419_284	6	61.1	-	34	39	3
TDa1419_285	66.7	66.8	21.5	52	26.1	4
TDa1419_287	50.7	35	24.2	37	13.3	3
TDa1419_288	64.5	56.3	14.3	45	26.9	3
TDa1419_289	79	36.7	14.1	43	33	3
TDa1419_290	63	-	52.3	58	7.5	4
TDa1419_291	26.7	20.6	2.7	17	12.5	2
TDa1419_296	22	1	39	21	19	2
TDa1419_297	60.3	42.1	23.8	42	18.3	3
TDa1419_299	-	18	-	18	-	2
TDa1419_300	25.5	100	19	48	45	3
TDa1419_301	26	77.8	-	52	36.6	4
TDa1419_303	75.2	-	-	75	-	4
TDa1419_304	9.3	-	-	9	-	2
TDa1419_305	71.2	68.1	70.2	70	1.6	4
TDa1419_306	72.3	-	-	72	-	4
TDa1419_307	0.7	98.9	52.3	51	49.2	4
TDa1419_308	6.7	-	-	7	-	2
TDa1419_309	50.5	-	-	51	-	4
TDa1419_310	-	50.3	36.7	44	9.7	3
TDa1419_311	91.7	-	-	92	-	5
TDa1419_314	31	-	-	31	-	3
TDa1419_315	69	-	-	69	-	4
TDa1419_318	-	-	34.9	35	-	3
TDa1419_319	77.2	39.6	2.7	40	37.3	3
TDa1419_324	41	-	-	41	-	3
TDa1419_327	13.3	83.6	-	48	49.7	3
TDa1419_328	1.5	60.4	14.5	25	30.9	3
TDa1419_333	65.3	-	21.7	44	30.9	3
TDa1419_334	35	34.2	-	35	0.6	3
TDa1419_336	95	34.4	-	65	42.8	4
TDa1419_337	44.2	-	-	44	-	3
TDa1419_338	84.2	51.8	51.3	62	18.9	4
TDa1419_339	57.2	-	-	57	-	4
TDa1419_340	43.8	55	-	49	7.9	3
TDa1419_342	74.8	54.2	2	44	37.5	3
TDa1419_343	87	89	38.2	71	28.8	4
TDa1419_344	64.7	52.2	3.3	40	32.4	3
TDa1419_347	-	68	-	68	-	4
TDa1419_348	92	66.9	-	79	17.8	5
TDa1419_349	68.7	-	-	69	-	4
TDa1419_350	-	3.3	-	3	-	2
TDa1419_351	48	-	51.8	50	2.7	3
TDa1419_352	66.7	73.4	3.4	48	38.6	3
TDa1419_353	93	55.1	-	74	26.8	4
TDa1419_354	55.2	-	-	55	-	4
TDa1419_358	54	39.5	1.5	32	27.1	3
TDa1419_359	79.2	-	-	79	-	5
TDa1419_361	37	66.9	4.9	36	31	3
TDa1419_362	35	44.3	3.3	28	21.5	3
TDa1419_363	50.5	-	3.2	27	33.5	3
TDa1419_365	2.2	77.8	-	40	53.5	3
TDa1419_368	82.3	-	19	51	44.8	4
TDa1419_369	57.5	-	-	58	-	4
TDa1419_370	66.8	-	-	67	-	4
TDa1419_371	22.2	6	15.6	15	8.1	2
TDa1419_372	53.2	50.5	3.8	36	27.7	3
TDa1419_373	81	34.3	4.4	40	38.6	3
TDa1419_374	68	-	-	68	-	4
TDa1419_375	75.8	-	24.3	50	36.4	3
TDa1419_376	36	-	-	36	-	3
TDa1419_377	1.3	66.8	4	24	37.1	2
TDa1419_379	34.5	68.1	-	51	23.8	4
TDa1419_380	52.5	67.1	35.2	52	16	4
TDa1419_386	67.2	53.8	-	60	9.5	4
TDa1419_387	77.7	-	32	55	32.3	4
TDa1419_391	68.3	-	-	68	-	4
TDa1419_392	93	49	57.2	66	23.4	4
TDa1419_395	11.3	-	21.3	16	7	2
TDa1419_402	48.8	-	-	49	-	3
TDa1419_408	44.5	-	-	45	-	3
TDa1419_409	29	-	-	29	-	3
TDa1419_411	52.7	-	-	53	-	4
TDa1419_412	-	-	22.5	23	-	2
TDa1419_414	42.5	-	3.4	23	27.6	2
TDa1419_419	54.7	68.9	-	62	10	4
TDa1419_420	39.5	-	2.8	21	25.9	2
TDa1419_421	-	66.9	43.3	55	16.7	4
TDa1419_427	2.3	70	-	36	47.8	3
TDa1419_429	-	-	84.2	84	-	5
TDa1419_430	68.3	68.3	-	68	0	4
TDa1419_432	-	-	42.8	43	-	3
TDa1419_433	63.8	-	3.2	34	42.9	3
TDa1419_440	-	-	51.3	51	-	4
TDa1419_441	25.8	64.9	2.8	31	31.4	3
TDa1419_442	48.3	34.5	1.8	28	23.9	3
TDa1419_444	73.8	34.6	-	54	27.7	4
TDa1419_446	-	-	4.5	5	-	2
TDa1419_447	38	74.3	67.3	60	19.2	4
TDa1419_448	59.7	51.1	-	55	6	4
TDa1419_450	60.7	-	2	31	41.5	3
TDa1419_452	54.8	59.4	65.6	60	5.4	4
TDa1419_453	34.2	68.8	5.8	36	31.5	3
TDa1419_454	81.3	53.9	19.9	52	30.8	4
TDa1419_456	45.8	50.7	6.5	34	24.2	3
TDa1419_457	86.3	66.9	-	77	13.7	5
TDa1419_458	33	-	-	33	-	3
TDa1419_460	0.7	50.8	-	26	35.4	3
TDa1419_470	100	82.7	-	91	12.2	5
TDa1419_471	26	78.9	35.5	47	28.2	3
TDa1419_472	33.3	61	55.8	50	14.7	3
TDa1419_474	76.8	19.1	36.3	44	29.6	3
TDa1419_475	-	-	67.7	68	-	4
TDa1419_478	74.8	27.8	-	51	33.2	4
TDa1419_479	-	21.5	-	21	-	2
TDa1419_482	-	-	8.7	9	-	2

### Sheet: TDa1427
TDa1427
Sample	DLA2016	DLA2017	DLA2018	DLAmean	DLAsd	DLAmeanScaled
TDa02/00012	33.5	0.7	3.2	12.5	18.3	2	3.2	2
TDa95/00328	50.1	2.1	4.5	18.9	27.1	2	4.5	2
TDa1427_1	63.3	0.7	5.3	23.1	34.9	2	5.3	2
TDa1427_2	66.3	-	1.5	33.9	45.8	3	1.5	2
TDa1427_3	62.5	-	-	62.5	-	4	-	-
TDa1427_4	52.3	-	-	52.3	-	4	-	-
TDa1427_5	27.8	-	-	27.8	-	3	-	-
TDa1427_6	54.7	0.5	13.5	22.9	28.3	2	13.5	2
TDa1427_7	50.3	0.8	-	25.5	35.1	3	-	-
TDa1427_8	56.8	-	-	56.8	-	4	-	-
TDa1427_9	90.8	0.5	53	48.1	45.4	3	53	4
TDa1427_10	66.7	-	-	66.7	-	4	-	-
TDa1427_11	68.8	1	-	34.9	48	3	-	-
TDa1427_12	85	-	16	50.5	48.8	4	16	2
TDa1427_13	68.3	34.1	10.2	37.5	29.2	3	10.2	2
TDa1427_14	66.7	66.7	-	66.7	0	4	-	-
TDa1427_15	53.3	24	-	38.7	20.8	3	-	-
TDa1427_16	66.7	52.4	-	59.6	10.1	4	-	-
TDa1427_17	26.7	-	-	26.7	-	3	-	-
TDa1427_19	62.7	1.9	-	32.3	43	3	-	-
TDa1427_20	65	16.3	1.5	27.6	33.2	3	1.5	2
TDa1427_21	-	0.4	4.5	2.5	2.9	2	4.5	2
TDa1427_23	67	0.1	-	33.5	47.3	3	-	-
TDa1427_24	-	17.8	-	17.8	-	2	-	-
TDa1427_25	46.8	1.1	-	24	32.3	2	-	-
TDa1427_26	54.8	-	-	54.8	-	4	-	-
TDa1427_27	91	-	-	91	-	5	-	-
TDa1427_28	57.3	0.4	36.1	31.3	28.8	3	36.1	3
TDa1427_29	69.2	-	-	69.2	-	4	-	-
TDa1427_30	66.7	11.8	88.7	55.7	39.6	4	88.7	5
TDa1427_31	19	-	-	19	-	2	-	-
TDa1427_32	66.7	-	-	66.7	-	4	-	-
TDa1427_33	52	31.5	3	28.8	-	3	3	2
TDa1427_34	48.7	0.7	2	17.1	27.3	2	2	2
TDa1427_36	54.2	0.6	2.5	19.1	30.4	2	2.5	2
TDa1427_37	68.3	65.8	36.6	56.9	17.7	4	36.6	3
TDa1427_38	98.3	0.3	77.9	58.9	51.7	4	77.9	5
TDa1427_39	40.8	2.2	-	21.5	27.3	2	-	-
TDa1427_40	66	0.3	7.7	24.7	36	2	7.7	2
TDa1427_41	31.7	0.8	-	16.3	21.8	2	-	-
TDa1427_42	69	1	3	24.3	38.7	2	3	2
TDa1427_43	98	-	-	98	-	5	-	-
TDa1427_44	67.2	1.6	30.4	33.1	32.9	3	30.4	3
TDa1427_46	66.7	29	-	47.8	26.6	3	-	-
TDa1427_48	61	0.6	-	30.8	42.7	3	-	-
TDa1427_49	55.3	0.5	30.7	28.8	27.5	3	30.7	3
TDa1427_50	50.7	33.8	9.4	31.3	20.7	3	9.4	2
TDa1427_51	68.8	-	-	68.8	-	4	-	-
TDa1427_52	4.7	-	-	4.7	-	2	-	-
TDa1427_53	63.3	-	-	63.3	-	4	-	-
TDa1427_54	96.7	1.5	7	35.1	53.4	3	7	2
TDa1427_55	23.7	1.4	1.5	8.9	12.8	2	1.5	2
TDa1427_56	93.3	0.8	-	47.1	65.4	3	-	-
TDa1427_57	69.2	19.7	-	44.4	35	3	-	-
TDa1427_58	66.7	34.3	32.3	44.4	19.3	3	32.3	3
TDa1427_59	66.7	-	33.6	50.1	23.4	3	33.6	3
TDa1427_60	49.3	2	-	25.7	33.5	3	-	-
TDa1427_62	68.3	0.5	8.7	25.8	37	3	8.7	2
TDa1427_63	100	0.7	-	50.3	70.2	3	-	-
TDa1427_64	68.3	-	-	68.3	-	4	-	-
TDa1427_66	56.5	-	-	56.5	-	4	-	-
TDa1427_68	84.2	0.6	-	42.4	59.1	3	-	-
TDa1427_69	48.3	-	-	48.3	-	3	-	-
TDa1427_70	36.3	-	-	36.3	-	3	-	-
TDa1427_71	69.2	39.8	50.4	53.1	14.9	4	50.4	3
TDa1427_73	-	0.4	-	0.4	-	1	-	-
TDa1427_74	40	41.7	-	40.8	1.2	3	-	-
TDa1427_75	67.2	0.5	-	33.8	47.1	3	-	-
TDa1427_77	62.5	-	-	62.5	-	4	-	-
TDa1427_78	50.3	0.8	68.2	39.8	34.9	3	68.2	4
TDa1427_79	60.3	1.4	24.1	28.6	29.7	3	24.1	2
TDa1427_80	38.3	1.1	15.5	18.3	18.8	2	15.5	2
TDa1427_82	34.8	-	-	34.8	-	3	-	-
TDa1427_83	66.7	-	-	66.7	-	4	-	-
TDa1427_84	40.2	1	4.5	15.2	21.7	2	4.5	2
TDa1427_85	68.3	34.8	100	67.7	32.6	4	100	5
TDa1427_86	68.3	-	-	68.3	-	4	-	-
TDa1427_87	66.7	50.7	-	58.7	11.3	4	-	-
TDa1427_88	62.3	-	-	62.3	-	4	-	-
TDa1427_89	53.3	-	-	53.3	-	4	-	-
TDa1427_90	69.3	-	4	36.7	46.2	3	4	2
TDa1427_91	93.3	-	-	93.3	-	5	-	-
TDa1427_95	-	1.8	4.5	3.2	1.9	2	4.5	2
TDa1427_97	38.2	-	-	38.2	-	3	-	-
TDa1427_98	27.3	0.4	51.9	26.5	25.8	3	51.9	4
TDa1427_99	83.3	1	4.5	29.6	46.6	3	4.5	2
TDa1427_100	35.3	-	-	35.3	-	3	-	-
TDa1427_101	34.5	19.3	-	26.9	10.8	3	-	-
TDa1427_102	-	0.8	-	0.8	-	2	-	-
TDa1427_103	100	2.4	34.3	45.6	49.8	3	34.3	3
TDa1427_106	73	-	-	73	-	4	-	-
TDa1427_109	25	-	-	25	-	2	-	-
TDa1427_110	-	3.9	10	7	4.3	2	10	2
TDa1427_111	-	0.7	2.5	1.6	1.3	2	2.5	2
TDa1427_112	-	1.9	62.8	32.3	43	3	62.8	4
TDa1427_114	36	-	4	20	22.6	2	4	2
TDa1427_115	-	6.1	-	6.1	-	2	-	-
TDa1427_116	67.5	-	-	67.5	-	4	-	-
TDa1427_117	69.2	-	1	35.1	48.2	3	1	-
TDa1427_119	36.8	-	-	36.8	-	3	-	-
TDa1427_122	-	1.1	-	1.1	-	2	-	-
TDa1427_123	37.3	-	-	37.3	-	3	-	-
TDa1427_124	43.2	-	-	43.2	-	3	-	-
TDa1427_125	67.2	2.6	2	23.9	37.4	2	2	2
TDa1427_126	35.3	65.5	73.4	58.1	20.1	4	73.4	4
TDa1427_128	-	36.2	-	36.2	-	3	-	-
TDa1427_130	58.3	0.8	7	22.1	31.6	2	7	2
TDa1427_132	66.7	0.4	1.5	22.9	37.9	2	1.5	2
TDa1427_134	71.3	1.3	-	36.3	49.5	3	-	-
TDa1427_136	38	-	-	38	-	3	-	-
TDa1427_139	-	16.8	-	16.8	-	2	-	-
TDa1427_141	66.7	0.7	24.8	30.7	33.4	3	24.8	2
TDa1427_142	34	-	-	34	-	3	-	-
TDa1427_143	66.7	0.7	4	23.8	37.2	2	4	2
TDa1427_144	40.7	20.9	30.3	30.6	9.9	3	30.3	3
TDa1427_147	2	0.8	-	1.4	0.9	2	-	-
TDa1427_148	38.7	0.9	34.8	24.8	20.8	2	34.8	3
TDa1427_149	66.7	59	-	62.8	5.4	4	-	-
TDa1427_150	53.3	-	83.3	68.3	21.2	4	83.3	5
TDa1427_151	42.5	8.1	2.5	17.7	21.7	2	2.5	2
TDa1427_152	36.2	-	-	36.2	-	3	-	-
TDa1427_153	86.8	1.3	-	44	60.5	3	-	-
TDa1427_154	68.3	18.2	69.7	52.1	29.3	4	69.7	4
TDa1427_156	68.3	1.1	47.7	39	34.5	3	47.7	3
TDa1427_159	71.2	0.6	6.5	26.1	39.2	3	6.5	2
TDa1427_161	50.5	28.8	-	39.6	15.4	3	-	-
TDa1427_162	51	71.2	84.8	69	17	4	84.8	5
TDa1427_166	66.7	2.6	3.5	24.2	36.7	2	3.5	2
TDa1427_168	63.3	-	4	33.7	42	3	4	2
TDa1427_169	62.3	1.1	7.7	23.7	33.6	2	7.7	2
TDa1427_172	46.5	-	-	46.5	-	3	-	-
TDa1427_173	43.7	0.6	3.5	15.9	24.1	2	3.5	2
TDa1427_174	66.7	26.4	69.7	54.3	24.1	4	69.7	4
TDa1427_175	34	5.7	54.8	31.5	24.6	3	54.8	4
TDa1427_176	21	56.1	40.2	39.1	17.6	3	40.2	3
TDa1427_177	36	6.7	1.5	14.7	18.6	2	1.5	2
TDa1427_178	68.8	1.4	8.7	26.3	37	3	8.7	2
TDa1427_180	42.8	7.5	1.5	17.3	22.3	2	1.5	2
TDa1427_181	55.3	15.4	-	35.3	28.3	3	-	-
TDa1427_182	79.2	1	64.8	48.3	41.6	3	64.8	4
TDa1427_183	36	43.6	-	39.8	5.3	3	-	-
TDa1427_184	-	1.1	-	1.1	-	2	-	-
TDa1427_185	48.3	1.6	-	25	33	2	-	-
TDa1427_186	44.2	1.7	46.2	30.7	25.1	3	46.2	3
TDa1427_187	66.7	1.6	-	34.1	46	3	-	-
TDa1427_188	-	0.4	89.7	45.1	63.1	3	89.7	5
TDa1427_189	46.7	0.8	-	23.7	32.4	2	-	-
TDa1427_190	-	1.7	-	1.7	-	2	-	-
TDa1427_192	49.8	1.3	2.5	17.9	27.7	2	2.5	2
TDa1427_193	66.7	-	-	66.7	-	4	-	-
TDa1427_195	66.7	1.2	1.5	23.1	37.7	2	1.5	2
TDa1427_196	37.5	1.1	52.2	30.2	26.3	3	52.2	4
TDa1427_197	66.7	7.9	-	37.3	41.5	3	-	-
TDa1427_198	17.9	-	-	17.9	-	2	-	-
TDa1427_199	51.7	18.6	3	24.4	24.9	2	3	2
TDa1427_200	36	-	-	36	-	3	-	-
TDa1427_201	88	34.2	-	61.1	38	4	-	-

### Sheet: 1401B
1401B
Sample	DLA
TDa/1401B/203	1.3
TDa/1401B/215	1.7
TDa/1401B/217	1.3
TDa/1401B/220	1
TDa/1401B/230	2
TDa/1401B/233	1
TDa/1401B/237	1
TDa/1401B/241	1
TDa/1401B/247	2
TDa/1401B/260	1
TDa/1401B/263	1.3
TDa/1401B/265	2.7
TDa/1401B/272	1.7
TDa/1401B/273	-
TDa/1401B/279	1.3
TDa/1401B/286	3
TDa/1401B/290	1.7
TDa/1401B/300	1
TDa/1401B/310	2
TDa/1401B/312	1
TDa/1401B/315	2
TDa/1401B/317	1.7
TDa/1401B/322	1
TDa/1401B/325	1.7
TDa/1401B/330	3.3
TDa/1401B/333	1
TDa/1401B/334	3
TDa/1401B/335	2.7
TDa/1401B/338	3.3
TDa/1401B/341	1.3
TDa/1401B/345	2.3
TDa/1401B/346	-
TDa/1401B/350	1
TDa/1401B/361	1.3
TDa/1401B/362	1.7
TDa/1401B/364	1.3
TDa/1401B/366	1
TDa/1401B/391	3
TDa/1401B/392	2
TDa/1401B/399	1.3
TDa/1401B/401	-
TDa/1401B/403	2
TDa/1401B/405	2.7
TDa/1401B/412	1
TDa/1401B/419	1.3
TDa/1401B/422	1.7
TDa/1401B/425	1
TDa/1401B/426	-
TDa/1401B/428	1.7
TDa/1401B/436	1.7
TDa/1401B/440	-
TDa/1401B/443	1
TDa/1401B/577	-
TDa/1401B/671	1.7
TDa/1401B/672	1.3
TDa/1401B/673	4
TDa/1401B/678	1
TDa/1401B/680	1.7
TDa/1401B/681	1
TDa/1401B/682	1.7
TDa/1401B/689	2.7
TDa/1401B/693	1
TDa/1401B/697	1.3
TDa/1401B/722	1.7
TDa/1401B/755	1
TDa/1401B/771	1.7
TDa/1401B/775	1.3
TDa/1401B/779	1.7
TDa/1401B/789	1.7
TDa/1401B/802	1.3
TDa/1401B/805	1.7
TDa/1401B/818	2
TDa/1401B/829	1
TDa/1401B/848	2
TDa/1401B/914	-
TDa/1401B/1066	4
TDa/1401B/1071	3.7
TDa/1401B/1076	-
TDa/1401B/1081	1
TDa/1401B/1086	1
TDa/1401B/1088	1
TDa/1401B/1089	1
TDa/1401B/1092	1
TDa/1401B/1094	2
TDa/1401B/1100	1.3
TDa/1401B/1113	1
TDa/1401B/1118	1.7
TDa/1401B/1119	1.7
TDa/1401B/1123	2
TDa/1401B/1124	1
TDa/1401B/1135	1
TDa/1401B/1136	1.3
TDa/1401B/1138	2
TDa/1401B/1142	1.3
TDa/1401B/1143	2.7
TDa/1401B/1144	1
TDa/1401B/1149	1
TDa/1401B/1150	1.7
TDa/1401B/1154	1
TDa/1401B/1156	1
TDa/1401B/1160	1.3
TDa/1401B/1165	1.3
TDa/1401B/1169	-
TDa/1401B/1170	-
TDa/1401B/1172	1
TDa/1401B/1173	2.3
TDa/1401B/1176	1.3
TDa/1401B/1185	-
TDa/1401B/1187	1.3
TDa/1401B/1189	1.7
TDa/1401B/1193	1.3
TDa/1401B/1197	2
TDa/1401B/1201	-
TDa/1401B/1203	-
TDa/1401B/1205	1
TDa/1401B/1206	-
TDa/1401B/1214	-
TDa/1401B/1216	1
TDa/1401B/1217	1.3
TDa/1401B/1225	1
TDa/1401B/1228	1
TDa/1401B/1235	4.3
TDa/1401B/1241	3
TDa/1401B/1247	2.7
TDa/1401B/1252	2
TDa/1401B/1253	-
TDa/1401B/1279	1.7
TDa/1401B/1299	1
TDa/1401B/1303	1.7
TDa/1401B/1305	4
TDa/1401B/1309	1
TDa/1401B/1312	1.7
TDa/1401B/1315	1
TDa/1401B/1317	1.7
TDa/1401B/1330	-
TDa/1401B/1345	-
TDa/1401B/1347	1.3
TDa/1401B/1348	1.3
TDa/1401B/1351	3
TDa/1401B/1355	1
TDa/1401B/1359	1
TDa/1401B/1361	1
TDa/1401B/1367	-
TDa/1401B/1372	1
TDa/1401B/1378	1
TDa/1401B/1384	1
TDa/1401B/1387	2
TDa/1401B/1388	1
TDa/1401B/1541	-
TDa/1401B/1672	-
TDa/1401B/1734	-
TDa/1401B/3823	-
TDa/1401B/7882	-
TDa/1401B/12406	-

### Sheet: 1506
1506
Sample	DLA
TDA-UM-15-1506-2763	1
TDA-UM-15-1506-4759	-
TDA-UM-15-1506-5748	1.3
TDA-UM-15-1506-5847	1.3
TDA-UM-15-1506-9047	2.7
TDA-UM-15-1506-11829	2
TDA-UM-15-1506-12065	1
TDA-UM-15-1506-13491	2
TDA-UM-15-1506-14825	1
TDA-UM-15-1506-15558	1.7
TDA-UM-15-1506-18805	1
TDA-UM-15-1506-19864	1
TDA-UM-15-1506-19900	2
TDA-UM-15-1506-20196	1.3
TDA-UM-15-1506-20422	1.3
TDA-UM-15-1506-22594	1
TDA-UM-15-1506-25013	1
TDA-UM-15-1506-25572	2.3
TDA-UM-15-1506-28410	1
TDA-UM-15-1506-28535	1
TDA-UM-15-1506-29246	1
TDA-UM-15-1506-34892	-
TDA-UM-15-1506-37943	-
TDA-UM-15-1506-39109	2
TDA-UM-15-1506-39203	3
TDA-UM-15-1506-43324	-
TDA-UM-15-1506-43689	3
TDA-UM-15-1506-44999	-
TDA-UM-15-1506-47682	-
TDA-UM-15-1506-48308	3.3
TDA-UM-15-1506-48458	2
TDA-UM-15-1506-52075	1
TDA-UM-15-1506-55313	-
TDA-UM-15-1506-56962	1
TDA-UM-15-1506-58542	1
TDA-UM-15-1506-58778	2
TDA-UM-15-1506-60581	1
TDA-UM-15-1506-60956	1
TDA-UM-15-1506-64332	1
TDA-UM-15-1506-64444	1
TDA-UM-15-1506-64536	2.3
TDA-UM-15-1506-64738	1
TDA-UM-15-1506-67098	-
TDA-UM-15-1506-67788	1.3
TDA-UM-15-1506-69562	3.7
TDA-UM-15-1506-72190	1
TDA-UM-15-1506-74346	2.7
TDA-UM-15-1506-75083	1
TDA-UM-15-1506-80728	3.7
TDA-UM-15-1506-87044	1
TDA-UM-15-1506-87232	-
TDA-UM-15-1506-88653	1
TDA-UM-15-1506-89916	3
TDA-UM-15-1506-92045	1
TDA-UM-15-1506-92050	1.7
TDA-UM-15-1506-93998	4
TDA-UM-15-1506-94310	1
TDA-UM-15-1506-96142	1

### Sheet: 1512
1512
Sample	DLA
TDA-EB-12-1512-10720	3.3
TDA-EB-12-1512-10832	1
TDA-EB-12-1512-13680	2.3
TDA-EB-12-1512-17964	2.7
TDA-EB-12-1512-18048	1
TDA-EB-12-1512-19056	1.3
TDA-EB-12-1512-20998	1.3
TDA-EB-12-1512-21547	1
TDA-EB-12-1512-22295	2
TDA-EB-12-1512-26453	1.7
TDA-EB-12-1512-27217	1.7
TDA-EB-12-1512-27635	1
TDA-EB-12-1512-31260	1.3
TDA-EB-12-1512-33197	-
TDA-EB-12-1512-33331	1
TDA-EB-12-1512-36594	1
TDA-EB-12-1512-38197	1.7
TDA-EB-12-1512-39242	1.7
TDA-EB-12-1512-40473	1
TDA-EB-12-1512-42130	1
TDA-EB-12-1512-42468	1
TDA-EB-12-1512-43412	1
TDA-EB-12-1512-43793	1.3
TDA-EB-12-1512-45770	1
TDA-EB-12-1512-45807	1
TDA-EB-12-1512-47733	-
TDA-EB-12-1512-48719	1
TDA-EB-12-1512-52440	-
TDA-EB-12-1512-57865	1
TDA-EB-12-1512-59352	1
TDA-EB-12-1512-60544	1.3
TDA-EB-12-1512-60774	1
TDA-EB-12-1512-61227	1
TDA-EB-12-1512-61655	2
TDA-EB-12-1512-65050	1.3
TDA-EB-12-1512-67943	2
TDA-EB-12-1512-71189	1.3
TDA-EB-12-1512-71339	-
TDA-EB-12-1512-71829	2
TDA-EB-12-1512-75237	1
TDA-EB-12-1512-75859	1.3
TDA-EB-12-1512-76261	-
TDA-EB-12-1512-76265	1
TDA-EB-12-1512-78557	1
TDA-EB-12-1512-79486	1
TDA-EB-12-1512-79896	1
TDA-EB-12-1512-81813	2
TDA-EB-12-1512-82349	1
TDA-EB-12-1512-83141	1.3
TDA-EB-12-1512-89451	1
TDA-EB-12-1512-93875	1
TDA-EB-12-1512-94988	3.7
TDA-EB-12-1512-95143	1.3
TDA-EB-12-1512-95772	1.3
TDA-EB-12-1512-95945	1
TDA-EB-12-1512-98695	1
TDA-EB-15-1512-221	1
TDA-EB-15-1512-1279	1
TDA-EB-15-1512-1281	1
TDA-EB-15-1512-3331	-
TDA-EB-15-1512-4227	1
TDA-EB-15-1512-4961	1
TDA-EB-15-1512-5178	2
TDA-EB-15-1512-5868	1
TDA-EB-15-1512-6887	1.3
TDA-EB-15-1512-7053	2
TDA-EB-15-1512-9340	1
TDA-EB-15-1512-9923	3
TDA-EB-15-1512-14034	2.7
TDA-EB-15-1512-14735	1
TDA-EB-15-1512-16316	1.3
TDA-EB-15-1512-20404	2
TDA-EB-15-1512-20482	1
TDA-EB-15-1512-20657	1
TDA-EB-15-1512-22792	2
TDA-EB-15-1512-28217	2
TDA-EB-15-1512-28479	1
TDA-EB-15-1512-29027	1
TDA-EB-15-1512-32982	1
TDA-EB-15-1512-33092	1
TDA-EB-15-1512-33922	1
TDA-EB-15-1512-34262	2
TDA-EB-15-1512-34640	-
TDA-EB-15-1512-37674	1
TDA-EB-15-1512-37775	1.3
TDA-EB-15-1512-38069	1.3
TDA-EB-15-1512-42334	1
TDA-EB-15-1512-43734	4
TDA-EB-15-1512-45378	1.3
TDA-EB-15-1512-46697	1.7
TDA-EB-15-1512-47459	1
TDA-EB-15-1512-48359	1.7
TDA-EB-15-1512-49787	1
TDA-EB-15-1512-51143	-
TDA-EB-15-1512-51946	1
TDA-EB-15-1512-53788	1.3
TDA-EB-15-1512-55583	1.7
TDA-EB-15-1512-60481	3
TDA-EB-15-1512-61501	2
TDA-EB-15-1512-61514	-
TDA-EB-15-1512-62606	1
TDA-EB-15-1512-62707	1
TDA-EB-15-1512-62817	1
TDA-EB-15-1512-65247	2
TDA-EB-15-1512-65292	1
TDA-EB-15-1512-67266	1.3
TDA-EB-15-1512-69011	1.7
TDA-EB-15-1512-69455	1
TDA-EB-15-1512-69852	1.3
TDA-EB-15-1512-71435	1.3
TDA-EB-15-1512-72189	1.3
TDA-EB-15-1512-72974	2
TDA-EB-15-1512-73333	1
TDA-EB-15-1512-76094	3.3
TDA-EB-15-1512-77100	1
TDA-EB-15-1512-78231	1
TDA-EB-15-1512-85026	1
TDA-EB-15-1512-87441	1
TDA-EB-15-1512-89380	1.7
TDA-EB-15-1512-93682	1
